# Metabolomic Investigations Reveal Lignin Deconstruction by Human Gut Microbiota

**DOI:** 10.64898/2026.10.16.759694

**Authors:** Christopher A. Dicksion, Elise A. Smentek, Daniel J. Yelle, Jonathan D. Rickmeyer, Elizabeth N. Bess

## Abstract

Lignin is a polyphenolic dietary fiber whose role in human nutrition has been debated for over a century. Herein, we reveal the ability of human gut microbiota to deconstruct lignin in anaerobic conditions. Quantitative ^13^C-tracing mass spectrometric analyses showed that sustained microbial deconstruction of lignin feeds into a pathway for the biosynthetic production of enterolignans. We used 2D NMR to characterize the microbe-induced structural changes in the lignin polymer. Untargeted mass spectrometry demonstrated that human gut microbiota not only deconstruct lignin but also that they do so on rapid timescales. While most existing reports of anaerobic lignin metabolism have solely focused on the production of small metabolites, we additionally profiled the deconstruction of large lignin oligomers. Moreover, we identified the putative structure of a large lignin oligomer and traced its metabolism to downstream metabolites. Collectively, we provide a compelling body of evidence to support the hypothesis that human gut microbiota deconstruct lignin and to establish the human gut microbiome in the paradigm of anaerobic lignin deconstruction.
