## Supplemental Table 2-10 for "Metabolomic Investigations Reveal Lignin Deconstruction by Human Gut Microbiota": DicksionBess_RSC-ChemicalBiology_TS2_F1B-C_PINO-Conversion_OSolvLignin.xlsx

### Sheet: READ_ME
Results from quantitative analysis of enterolactone production when human gut microbiota are incubated for 96 hours with organosolv lignin. Numbers represent timepoints and replicates. Second letter represent samples supplemented either with pinoresinol ("P") or with organosolv lignin ("L").
Conditions	Fecal Microbiota	Lignin
A	+	-
B	-	+
C	+	+
D	-	-
DW is Instrument blank
Sample Decoding
Condition-Timepoint(hr)-Replicate
Example
CL-0-1	Condition with fecal microbiota and lignin. Sample from 0 hour timepoint. First replicate.

### Sheet: TargetLynx_Result
Pinoresinol
Sample	Type	Area	IS Area	Response	Concentration (nm)
DW1	Blank	35.777	72.495	9.87	262.4
DW2	Blank		284.249
D0-1	Analyte	2114.49	104683	0.404	10.5
D0-2	Analyte	2162.64	107236	0.403	10.5
D0-3	Analyte	2124.45	100448	0.423	11
D96-1	Analyte	2499.75	103083	0.485	12.7
D96-2	Analyte	1991.05	103708	0.384	10
D96-3	Analyte	1367.5	98217.1	0.278	7.2
A0-1	Analyte	1763.66	116460	0.303	7.8
A0-2	Analyte	1277.63	80915.5	0.316	8.2
A0-3	Analyte	1626.82	110156	0.295	7.6
A96-1	Analyte		99472.5
A96-2	Analyte		107215
A96-3	Analyte		104269
BP-0-1	Analyte	36443.5	97071	7.509	199.6
BP-0-2	Analyte	40944	105516	7.761	206.3
BP-0-3	Analyte	39031.9	102757	7.597	201.9
BP-96-1	Analyte	39990.7	103485	7.729	205.4
BP-96-2	Analyte	41481	103479	8.017	213.1
BP-96-3	Analyte	40427.7	102588	7.882	209.5
BL-0-1	Analyte	2077.11	101224	0.41	10.7
BL-0-2	Analyte	2156.3	104996	0.411	10.7
BL-0-3	Analyte	2210.43	106568	0.415	10.8
BL-96-1	Analyte	2327	100984	0.461	12
BL-96-2	Analyte	2324.11	102195	0.455	11.9
BL-96-3	Analyte	2491.14	108269	0.46	12
CP-0-1	Analyte	35490.5	104468	6.795	180.6
CP-0-2	Analyte	23582.5	70325.4	6.707	178.2
CP-0-3	Analyte	39235	105023	7.472	198.6
CP-96-1	Analyte	85.706	98004.2	0.017	0.2
CP-96-2	Analyte		101021
CP-96-3	Analyte		107560
CL-0-1	Analyte	2007.42	108859	0.369	9.6
CL-0-2	Analyte	1905.5	93487.5	0.408	10.6
CL-0-3	Analyte	2192.57	107556	0.408	10.6
CL-96-1	Analyte	132.032	113764	0.023	0.4
CL-96-2	Analyte		107013
CL-96-3	Analyte	97.701	115408	0.017	0.2
DW3	Blank	34.021	227.993	2.984	79.2
Enteroloactone
Sample	Type	Area	IS Area	Response	Concentration (nm)
DW1	Blank		72.495
DW2	Blank		284.249
D0-1	Analyte	420.61	104683	0.08	0.9
D0-2	Analyte	585.398	107236	0.109	1.3
D0-3	Analyte	419.786	100448	0.084	0.9
D96-1	Analyte	427.029	103083	0.083	0.9
D96-2	Analyte	300.617	103708	0.058	0.6
D96-3	Analyte	319.038	98217.1	0.065	0.7
A0-1	Analyte	53625.2	116460	9.209	115
A0-2	Analyte	50484.1	80915.5	12.478	155.8
A0-3	Analyte	29578.6	110156	5.37	67
A96-1	Analyte	48211.9	99472.5	9.694	121
A96-2	Analyte	68438.2	107215	12.767	159.4
A96-3	Analyte	31991.8	104269	6.136	76.6
BP-0-1	Analyte	419.555	97071	0.086	1
BP-0-2	Analyte	518.889	105516	0.098	1.1
BP-0-3	Analyte		102757
BP-96-1	Analyte		103485
BP-96-2	Analyte	449.452	103479	0.087	1
BP-96-3	Analyte		102588
BL-0-1	Analyte	519.742	101224	0.103	1.2
BL-0-2	Analyte		104996
BL-0-3	Analyte	599.04	106568	0.112	1.3
BL-96-1	Analyte	243.71	100984	0.048	0.5
BL-96-2	Analyte	444.642	102195	0.087	1
BL-96-3	Analyte	403.124	108269	0.074	0.8
CP-0-1	Analyte	50767.7	104468	9.719	121.3
CP-0-2	Analyte	43746.4	70325.4	12.441	155.3
CP-0-3	Analyte	27938.2	105023	5.32	66.4
CP-96-1	Analyte	53198.4	98004.2	10.856	135.5
CP-96-2	Analyte	66131.4	101021	13.093	163.5
CP-96-3	Analyte	35660.3	107560	6.631	82.7
CL-0-1	Analyte	50209.4	108859	9.225	115.1
CL-0-2	Analyte	64921.1	93487.5	13.889	173.4
CL-0-3	Analyte	28724.3	107556	5.341	66.6
CL-96-1	Analyte	59875.7	113764	10.526	131.4
CL-96-2	Analyte	81946	107013	15.315	191.2
CL-96-3	Analyte	34748.9	115408	6.022	75.1
DW3	Blank		227.993
DW4	Blank		466.141
0	Standard		170158
0.244	Standard		161955
0.488	Standard	466.016	172870	0.054	0.6
0.977	Standard	817.541	174741	0.094	1.1
1.953	Standard	1352.9	175560	0.154	1.8
3.91	Standard	2708.09	174324	0.311	3.8
7.81	Standard	5406.27	177589	0.609	7.5
15.63	Standard	10607.3	174504	1.216	15.1
31.25	Standard	21689.2	177805	2.44	30.4
62.5	Standard	43545.5	180271	4.831	60.3
125	Standard	97164.2	198335	9.798	122.3
250	Standard	201316	203107	19.824	247.6
500	Standard	409921	201124	40.763	509.2
DW5	Blank		243.753
