## Supplemental Table 2-10 for "Metabolomic Investigations Reveal Lignin Deconstruction by Human Gut Microbiota": DicksionBess_RSC-ChemicalBiology_TS3_F1D-G_LignanQuant.xlsx

### Sheet: READ_ME
Results from quantitative LC–MS/MS analysis of pinoresinol, lariciresinol, secoisolariciresinol, enterodiol, and enterolactone production when human gut microbiota were incubated for 96 hours with a 1:1 mixture of 12C and per-13C lignin.
Conditions	Fecal Microbiota	Lignin
A	+	-
B	-	+
C	+	+
D	-	-
Sample Decoding
ConditionReplicate-Timepoint(hr)
Note: For 0.25 hour and 0.5 hour, a dash has been used in place of a decimal.
Example
B2-0-25	Condition without fecal microbiota but with lignin. Sample replicate 2 from 0.25 hour timepoint.
A3-0-5	Condtion with fecal microbiota but without lignin. Sample replicate 3 from 0.5 hour timepoint

### Sheet: per-13C_Metabolite_Quantitation
per-13C Pinoresinol
Sample	Type	Area	IS Area	Response	Concentration (nM)
D0	Analyte	215	40456	0	0.6
D0-25	Analyte	58	39592	0
D0-5	Analyte	124	39577	0	0.1
D1	Analyte	235	66664	0	0.2
D2	Analyte		70999
D4	Analyte	67	72407	0
D8	Analyte		62284
D12	Analyte	49	70542	0
D24	Analyte	92	70199	0
D48	Analyte	21	68946	0
D72	Analyte		80887
D96	Analyte	125	72786	0
DW4	Blank	105	220	10	115.2
B1-0	Analyte	3207	34394	2	22.2
B2-0	Analyte	4853	48664	2	23.7
B3-0	Analyte	3328	57297	1	13.6
B1-0-25	Analyte	4579	54442	2	19.9
B2-0-25	Analyte	5430	57309	2	22.5
B3-0-25	Analyte	3866	59604	1	15.2
B1-0-5	Analyte	3665	43136	2	20.1
B2-0-5	Analyte	4453	50351	2	21
B3-0-5	Analyte	3301	52075	1	14.9
B1-1	Analyte	4776	58324	2	19.4
B2-1	Analyte	5325	55875	2	22.7
B3-1	Analyte	3853	58945	1	15.3
B1-2	Analyte	4661	55488	2	19.9
B2-2	Analyte	5068	58069	2	20.7
B3-2	Analyte	3724	58847	1	14.8
B1-4	Analyte	5098	57983	2	20.9
B2-4	Analyte	5302	61419	2	20.5
B3-4	Analyte	4085	62701	1	15.3
B1-8	Analyte	4673	56543	2	19.6
B2-8	Analyte	5253	56724	2	22
B3-8	Analyte	3889	64893	1	14
B1-12	Analyte	5382	60247	2	21.2
B2-12	Analyte	5215	59336	2	20.9
B3-12	Analyte	3980	63946	1	14.6
B1-24	Analyte	5501	58726	2	22.3
B2-24	Analyte	5788	57624	2	23.9
B3-24	Analyte	4064	64138	1	14.9
B1-48	Analyte	5469	60560	2	21.4
B2-48	Analyte	5554	61291	2	21.5
B3-48	Analyte	4117	66340	1	14.5
B1-72	Analyte	4871	61851	2	18.6
B2-72	Analyte	5534	60382	2	21.8
B3-72	Analyte	3908	65365	1	14
B1-96	Analyte	5745	67553	2	20.2
B2-96	Analyte	4576	66018	1	16.3
B3-96	Analyte	4464	72702	1	14.4
DW5	Blank	129	113	23	272.3
A1-0	Analyte	119	57028	0
A2-0	Analyte	61	58432	0
A3-0	Analyte		67223
A1-0-25	Analyte	60	52344	0
A2-0-25	Analyte	185	48622	0	0.2
A3-0-25	Analyte	277	67134	0	0.3
A1-0-5	Analyte		61680
A2-0-5	Analyte	29	59316	0
A3-0-5	Analyte	42	52633	0
A1-1	Analyte	49	62384	0
A2-1	Analyte	38	55624	0
A3-1	Analyte	61	69321	0
A1-2	Analyte	180	74517	0
A2-2	Analyte	103	66211	0
A3-2	Analyte	72	51298	0
A1-4	Analyte	69	40624	0
A2-4	Analyte	29	52901	0
A3-4	Analyte	22	41437	0
A1-8	Analyte	83	78576	0
A2-8	Analyte	89	81954	0
A3-8	Analyte	83	52731	0
A1-12	Analyte	167	64656	0
A2-12	Analyte	35	31995	0
A3-12	Analyte		80249
A1-24	Analyte	26	83804	0
A2-24	Analyte	51	46544	0
A3-24	Analyte		62780
A1-48	Analyte	87	90153	0
A2-48	Analyte	52	47716	0
A3-48	Analyte	42	42378	0
A1-72	Analyte	153	26210	0	0.7
A2-72	Analyte	48	27371	0
A3-72	Analyte	110	54573	0
A1-96	Analyte		47597
A2-96	Analyte	48	87764	0
A3-96	Analyte	121	88186	0
DW6	Blank	235	391	12	144.9
C1-0	Analyte	6576	68698	2	22.8
C2-0	Analyte	5715	60734	2	22.4
C3-0	Analyte	7419	65751	2	26.9
C1-0-25	Analyte	8470	62253	3	32.6
C2-0-25	Analyte	7841	68893	2	27.2
C3-0-25	Analyte	8422	62497	3	32.3
C1-0-5	Analyte	7778	64673	2	28.8
C2-0-5	Analyte	6077	49933	2	29.1
C3-0-5	Analyte	9138	66228	3	33.1
C1-1	Analyte	8931	64121	3	33.4
C2-1	Analyte	7292	58933	2	29.6
C3-1	Analyte	9860	73253	3	32.3
C1-2	Analyte	7927	64551	2	29.4
C2-2	Analyte	6442	57146	2	26.9
C3-2	Analyte	7412	60048	2	29.5
C1-4	Analyte	5790	65674	2	20.9
C2-4	Analyte	6170	62955	2	23.3
C3-4	Analyte	5800	59426	2	23.2
C1-8	Analyte	954	69912	0	2.7
C2-8	Analyte	897	58862	0	3.1
C3-8	Analyte	986	58339	0	3.5
C1-12	Analyte	847	70668	0	2.3
C2-12	Analyte	711	66953	0	1.9
C3-12	Analyte	690	63163	0	2
C1-24	Analyte	573	47509	0	2.3
C2-24	Analyte	569	66771	0	1.4
C3-24	Analyte	801	67288	0	2.2
C1-48	Analyte	483	46871	0	1.8
C2-48	Analyte	612	71335	0	1.4
C3-48	Analyte	618	74019	0	1.4
C1-72	Analyte	232	41214	0	0.7
C2-72	Analyte	625	71350	0	1.5
C3-72	Analyte	798	77029	0	1.9
C1-96	Analyte	366	69303	0	0.6
C2-96	Analyte	228	76252	0	0
C3-96	Analyte	625	76846	0	1.3
DW7	Blank		534
per-13C Lariciresinol
Sample	Type	Area	IS Area	Response	Concentration (nM)
D0	Analyte	24	27123	0
D0-25	Analyte	12	26706	0
D0-5	Analyte	34	25044	0
D1	Analyte	23	41667	0
D2	Analyte	44	42048	0
D4	Analyte	18	46797	0
D8	Analyte	11	37012	0
D12	Analyte	2	41764	0
D24	Analyte	79	41871	0
D48	Analyte	12	43192	0
D72	Analyte	26	50886	0
D96	Analyte	9	44810	0
DW4	Blank	16	411	1	8.7
B1-0	Analyte	884	30858	1	6
B2-0	Analyte	1293	38953	1	7.1
B3-0	Analyte	940	42304	0	4.4
B1-0-25	Analyte	1470	47725	1	6.5
B2-0-25	Analyte	1650	50989	1	6.9
B3-0-25	Analyte	1085	48835	0	4.4
B1-0-5	Analyte	1127	36419	1	6.5
B2-0-5	Analyte	1515	40520	1	8.1
B3-0-5	Analyte	978	40340	0	4.9
B1-1	Analyte	1603	44747	1	7.7
B2-1	Analyte	1429	51391	1	5.8
B3-1	Analyte	1117	48988	0	4.6
B1-2	Analyte	1284	44572	1	6
B2-2	Analyte	1463	47179	1	6.5
B3-2	Analyte	1105	48841	0	4.5
B1-4	Analyte	1574	42913	1	7.9
B2-4	Analyte	1683	46985	1	7.7
B3-4	Analyte	1298	52440	0	5
B1-8	Analyte	1400	41905	1	7.1
B2-8	Analyte	1535	47054	1	6.9
B3-8	Analyte	1037	48689	0	4.2
B1-12	Analyte	1462	48012	1	6.4
B2-12	Analyte	1685	47793	1	7.6
B3-12	Analyte	1259	49177	1	5.2
B1-24	Analyte	1621	46629	1	7.4
B2-24	Analyte	1779	48576	1	7.9
B3-24	Analyte	1307	49247	1	5.5
B1-48	Analyte	1562	49843	1	6.6
B2-48	Analyte	1648	50374	1	7
B3-48	Analyte	1188	50456	0	4.8
B1-72	Analyte	1240	49006	1	5.2
B2-72	Analyte	1515	51191	1	6.2
B3-72	Analyte	1225	49044	0	5.1
B1-96	Analyte	1669	55956	1	6.3
B2-96	Analyte	1452	49506	1	6.1
B3-96	Analyte	1358	50217	1	5.6
DW5	Blank	13	575	0	4.4
A1-0	Analyte	10	26220	0
A2-0	Analyte	18	27805	0
A3-0	Analyte	13	32611	0
A1-0-25	Analyte	20	23500	0
A2-0-25	Analyte	8	21051	0
A3-0-25	Analyte	17	29705	0
A1-0-5	Analyte	36	28147	0
A2-0-5	Analyte	29	24132	0
A3-0-5	Analyte	58	17991	0
A1-1	Analyte	20	27802	0
A2-1	Analyte	15	23084	0
A3-1	Analyte	4	32240	0
A1-2	Analyte	34	31940	0
A2-2	Analyte	10	29080	0
A3-2	Analyte		20064
A1-4	Analyte	22	15492	0
A2-4	Analyte	18	20627	0
A3-4	Analyte		16112
A1-8	Analyte		36708
A2-8	Analyte	26	39818	0
A3-8	Analyte	32	20286	0
A1-12	Analyte	12	27176	0
A2-12	Analyte	24	11019	0
A3-12	Analyte	8	33938	0
A1-24	Analyte	23	41659	0
A2-24	Analyte		20882
A3-24	Analyte	7	27803	0
A1-48	Analyte	15	43568	0
A2-48	Analyte	6	23720	0
A3-48	Analyte	17	19481	0
A1-72	Analyte	11	11687	0
A2-72	Analyte	13	11717	0
A3-72	Analyte	4	27923	0
A1-96	Analyte	12	22509	0
A2-96	Analyte	14	38435	0
A3-96	Analyte	7	37713	0
DW6	Blank	23	209	2	25.8
C1-0	Analyte	2071	38376	1	12.1
C2-0	Analyte	1668	33508	1	11.1
C3-0	Analyte	2160	40716	1	11.8
C1-0-25	Analyte	3023	37992	2	18.2
C2-0-25	Analyte	2661	38613	1	15.6
C3-0-25	Analyte	2942	39300	1	17.1
C1-0-5	Analyte	3095	38489	2	18.4
C2-0-5	Analyte	2448	28515	2	19.7
C3-0-5	Analyte	3764	39491	2	22
C1-1	Analyte	3853	38224	2	23.3
C2-1	Analyte	3427	32458	2	24.5
C3-1	Analyte	4773	40287	2	27.5
C1-2	Analyte	3857	34708	2	25.8
C2-2	Analyte	3169	31364	2	23.4
C3-2	Analyte	3341	36216	2	21.3
C1-4	Analyte	2590	36931	1	15.9
C2-4	Analyte	2463	33755	1	16.6
C3-4	Analyte	2745	32550	2	19.3
C1-8	Analyte	1065	30694	1	7.4
C2-8	Analyte	677	22914	1	6.2
C3-8	Analyte	743	21630	1	7.3
C1-12	Analyte	375	28999	0	2.2
C2-12	Analyte	279	29421	0	1.4
C3-12	Analyte	294	28181	0	1.6
C1-24	Analyte	180	20842	0	1.2
C2-24	Analyte	301	28487	0	1.6
C3-24	Analyte	298	37413	0	1
C1-48	Analyte	163	20533	0	1
C2-48	Analyte	268	34408	0	1
C3-48	Analyte	317	34646	0	1.3
C1-72	Analyte	165	20358	0	1
C2-72	Analyte	158	33193	0	0.2
C3-72	Analyte	187	38179	0	0.3
C1-96	Analyte	75	31571	0
C2-96	Analyte	141	35883	0	0
C3-96	Analyte	116	37001	0
DW7	Blank	29	43	13	159.5
per-13C Secoisolariciresinol
Sample	Type	Area	IS Area	Response	Concentration (nM)
D0	Analyte	298	27123	0	0.1
D0-25	Analyte	261	26706	0
D0-5	Analyte	168	25044	0
D1	Analyte	346	41667	0
D2	Analyte	438	42048	0	0
D4	Analyte	445	46797	0
D8	Analyte	554	37012	0	0.4
D12	Analyte	743	41764	0	0.6
D24	Analyte	959	41871	0	1.1
D48	Analyte	735	43192	0	0.6
D72	Analyte	411	50886	0
D96	Analyte	1257	44810	1	1.5
DW4	Blank	252	411	12	50.9
B1-0	Analyte	2567	30858	2	6.1
B2-0	Analyte	2333	38953	1	4.2
B3-0	Analyte	1901	42304	1	2.9
B1-0-25	Analyte	3052	47725	1	4.5
B2-0-25	Analyte	2233	50989	1	2.8
B3-0-25	Analyte	3225	48835	1	4.7
B1-0-5	Analyte	2460	36419	1	4.8
B2-0-5	Analyte	2092	40520	1	3.5
B3-0-5	Analyte	3200	40340	2	5.8
B1-1	Analyte	2876	44747	1	4.5
B2-1	Analyte	4184	51391	2	6
B3-1	Analyte	2706	48988	1	3.8
B1-2	Analyte	3871	44572	2	6.4
B2-2	Analyte	2970	47179	1	4.4
B3-2	Analyte	3940	48841	2	5.9
B1-4	Analyte	3905	42913	2	6.8
B2-4	Analyte	3083	46985	1	4.7
B3-4	Analyte	3651	52440	1	5
B1-8	Analyte	2669	41905	1	4.5
B2-8	Analyte	2287	47054	1	3.2
B3-8	Analyte	2546	48689	1	3.5
B1-12	Analyte	3185	48012	1	4.7
B2-12	Analyte	2632	47793	1	3.8
B3-12	Analyte	3107	49177	1	4.5
B1-24	Analyte	2375	46629	1	3.4
B2-24	Analyte	3038	48576	1	4.4
B3-24	Analyte	2927	49247	1	4.1
B1-48	Analyte	1417	49843	1	1.5
B2-48	Analyte	2078	50374	1	2.6
B3-48	Analyte	1599	50456	1	1.8
B1-72	Analyte	2520	49006	1	3.5
B2-72	Analyte	3919	51191	2	5.6
B3-72	Analyte	3110	49044	1	4.5
B1-96	Analyte	2491	55956	1	2.9
B2-96	Analyte	2875	49506	1	4
B3-96	Analyte	2900	50217	1	4
DW5	Blank		575
A1-0	Analyte	1466	26220	1	3.8
A2-0	Analyte	1551	27805	1	3.8
A3-0	Analyte	1772	32611	1	3.7
A1-0-25	Analyte	2854	23500	2	9.4
A2-0-25	Analyte	2489	21051	2	9.1
A3-0-25	Analyte	1724	29705	1	4
A1-0-5	Analyte	1462	28147	1	3.5
A2-0-5	Analyte	1595	24132	1	4.7
A3-0-5	Analyte	2121	17991	2	9.1
A1-1	Analyte	2166	27802	2	5.7
A2-1	Analyte	2371	23084	2	7.8
A3-1	Analyte	708	32240	0	1
A1-2	Analyte	1535	31940	1	3.2
A2-2	Analyte	1701	29080	1	4.1
A3-2	Analyte	654	20064	1	1.9
A1-4	Analyte	1716	15492	2	8.5
A2-4	Analyte	2235	20627	2	8.3
A3-4	Analyte	2134	16112	3	10.3
A1-8	Analyte	1703	36708	1	3
A2-8	Analyte	1909	39818	1	3.2
A3-8	Analyte	1736	20286	2	6.3
A1-12	Analyte	2228	27176	2	6
A2-12	Analyte	2544	11019	5	18.6
A3-12	Analyte	1986	33938	1	4.1
A1-24	Analyte	2058	41659	1	3.3
A2-24	Analyte	2318	20882	2	8.5
A3-24	Analyte	2143	27803	2	5.6
A1-48	Analyte	472	43568	0	0
A2-48	Analyte	776	23720	1	1.9
A3-48	Analyte	390	19481	0	0.8
A1-72	Analyte	373	11687	1	1.8
A2-72	Analyte	867	11717	1	5.4
A3-72	Analyte	336	27923	0	0.2
A1-96	Analyte	157	22509	0
A2-96	Analyte	193	38435	0
A3-96	Analyte	71	37713	0
DW6	Blank	1101	209	106	442.9
C1-0	Analyte	1626	38376	1	2.7
C2-0	Analyte	1618	33508	1	3.2
C3-0	Analyte	2031	40716	1	3.3
C1-0-25	Analyte	3608	37992	2	7.1
C2-0-25	Analyte	2813	38613	1	5.3
C3-0-25	Analyte	2919	39300	1	5.4
C1-0-5	Analyte	3935	38489	2	7.7
C2-0-5	Analyte	2463	28515	2	6.4
C3-0-5	Analyte	3501	39491	2	6.6
C1-1	Analyte	5255	38224	3	10.7
C2-1	Analyte	4990	32458	3	12.1
C3-1	Analyte	4491	40287	2	8.5
C1-2	Analyte	4823	34708	3	10.8
C2-2	Analyte	4339	31364	3	10.8
C3-2	Analyte	5361	36216	3	11.6
C1-4	Analyte	10425	36931	6	22.9
C2-4	Analyte	10658	33755	6	25.7
C3-4	Analyte	10678	32550	7	26.7
C1-8	Analyte	17047	30694	11	45.9
C2-8	Analyte	13652	22914	12	49.3
C3-8	Analyte	15009	21630	14	57.5
C1-12	Analyte	1919	28999	1	4.7
C2-12	Analyte	597	29421	0	0.8
C3-12	Analyte	1947	28181	1	4.9
C1-24	Analyte	1298	20842	1	4.4
C2-24	Analyte	1924	28487	1	4.8
C3-24	Analyte	982	37413	1	1.3
C1-48	Analyte	433	20533	0	0.9
C2-48	Analyte	297	34408	0
C3-48	Analyte	346	34646	0
C1-72	Analyte	400	20358	0	0.8
C2-72	Analyte	149	33193	0
C3-72	Analyte	410	38179	0	0
C1-96	Analyte	259	31571	0
C2-96	Analyte	162	35883	0
C3-96	Analyte	324	37001	0
DW7	Blank		43
per-13C Enterodiol
Sample	Type	Area	IS Area	Response	Concentration (nM)
D0	Analyte	7	44816	0
D0-25	Analyte	4	43462	0
D0-5	Analyte	8	43637	0
D1	Analyte		73449
D2	Analyte	0	78718	0
D4	Analyte	9	80008	0
D8	Analyte	14	68874	0
D12	Analyte	1	79188	0
D24	Analyte	1	78557	0
D48	Analyte	4	76964	0
D72	Analyte	8	90196	0
D96	Analyte	19	81485	0
DW4	Blank	2	200	0	0.2
B1-0	Analyte		38385
B2-0	Analyte		55437
B3-0	Analyte		64802
B1-0-25	Analyte	11	61406	0
B2-0-25	Analyte	8	64160	0
B3-0-25	Analyte	9	67375	0
B1-0-5	Analyte	16	49075	0
B2-0-5	Analyte	19	57656	0
B3-0-5	Analyte	2	58616	0
B1-1	Analyte	11	66070	0
B2-1	Analyte	5	62691	0
B3-1	Analyte	4	66582	0
B1-2	Analyte	11	63130	0
B2-2	Analyte	11	66277	0
B3-2	Analyte	13	67217	0
B1-4	Analyte	15	66748	0
B2-4	Analyte	8	69221	0
B3-4	Analyte	25	71145	0
B1-8	Analyte		64218
B2-8	Analyte	13	64837	0
B3-8	Analyte	12	73126	0
B1-12	Analyte	15	68555	0
B2-12	Analyte	10	67255	0
B3-12	Analyte	3	72224	0
B1-24	Analyte	4	67170	0
B2-24	Analyte	9	65861	0
B3-24	Analyte	2	72865	0
B1-48	Analyte		69599
B2-48	Analyte	3	69443	0
B3-48	Analyte	6	75557	0
B1-72	Analyte	11	70979	0
B2-72	Analyte	22	69213	0
B3-72	Analyte		74776
B1-96	Analyte	6	77399	0
B2-96	Analyte	4	74982	0
B3-96	Analyte	10	82547	0
DW5	Blank	7	115	1	4.3
A1-0	Analyte	7	65235	0
A2-0	Analyte	11	66746	0
A3-0	Analyte	10	75726	0
A1-0-25	Analyte	2	60251	0
A2-0-25	Analyte	15	55450	0
A3-0-25	Analyte	6	76989	0
A1-0-5	Analyte	7	69571	0
A2-0-5	Analyte	6	67690	0
A3-0-5	Analyte	8	60279	0
A1-1	Analyte	15	71511	0
A2-1	Analyte	1	63341	0
A3-1	Analyte	8	78844	0
A1-2	Analyte	14	84155	0
A2-2	Analyte		75684
A3-2	Analyte	16	59398	0
A1-4	Analyte	2	46563	0
A2-4	Analyte	10	60033	0
A3-4	Analyte	5	47653	0
A1-8	Analyte	11	88376	0
A2-8	Analyte	5	93574	0
A3-8	Analyte		60661
A1-12	Analyte	4	73889	0
A2-12	Analyte	8	36504	0
A3-12	Analyte	15	91260	0
A1-24	Analyte		94136
A2-24	Analyte	5	53737	0
A3-24	Analyte	10	71532	0
A1-48	Analyte	10	101107	0
A2-48	Analyte	9	54598	0
A3-48	Analyte	4	48147	0
A1-72	Analyte		30154
A2-72	Analyte	7	31331	0
A3-72	Analyte	9	61404	0
A1-96	Analyte	3	53988	0
A2-96	Analyte	3	100366	0
A3-96	Analyte	9	100475	0
DW6	Blank		364
C1-0	Analyte		78164
C2-0	Analyte	14	69321	0
C3-0	Analyte	9	76291	0
C1-0-25	Analyte	7	71853	0
C2-0-25	Analyte	3	78302	0
C3-0-25	Analyte	3	72182	0
C1-0-5	Analyte	10	74613	0
C2-0-5	Analyte	7	57025	0
C3-0-5	Analyte	23	75767	0
C1-1	Analyte	8	74050	0
C2-1	Analyte	29	67153	0
C3-1	Analyte		83634
C1-2	Analyte	9	74308	0
C2-2	Analyte	19	65554	0
C3-2	Analyte	10	69278	0
C1-4	Analyte	44	75353	0
C2-4	Analyte	7	72416	0
C3-4	Analyte	8	69008	0
C1-8	Analyte	27	80362	0
C2-8	Analyte	18	66704	0
C3-8	Analyte	24	67203	0
C1-12	Analyte	6162	81223	2	5.9
C2-12	Analyte	6851	76098	2	7
C3-12	Analyte	7233	71213	2	8
C1-24	Analyte	22555	54016	8	34.3
C2-24	Analyte	28886	75502	8	31.4
C3-24	Analyte	38230	77445	10	40.6
C1-48	Analyte	33079	53626	12	50.8
C2-48	Analyte	50264	81761	12	50.7
C3-48	Analyte	54314	85090	13	52.6
C1-72	Analyte	24943	47079	11	43.6
C2-72	Analyte	40840	82102	10	40.9
C3-72	Analyte	49606	87666	11	46.6
C1-96	Analyte	33359	78706	8	34.8
C2-96	Analyte	36501	87245	8	34.3
C3-96	Analyte	39664	88101	9	37
DW7	Blank	8	525	0	0.8
per-13C Enterolactone
Sample	Type	Area	IS Area	Response	Concentration (nM)
D0	Analyte	10	44816	0
D0-25	Analyte	18	43462	0
D0-5	Analyte	16	43637	0
D1	Analyte	25	73449	0
D2	Analyte	17	78718	0
D4	Analyte	16	80008	0
D8	Analyte	15	68874	0
D12	Analyte	13	79188	0
D24	Analyte	22	78557	0
D48	Analyte	37	76964	0
D72	Analyte	9	90196	0
D96	Analyte	36	81485	0
B1-0	Analyte	16	38385	0
B2-0	Analyte	4	55437	0
B3-0	Analyte	12	64802	0
B1-0-25	Analyte		61406
B2-0-25	Analyte	9	64160	0
B3-0-25	Analyte	36	67375	0
B1-0-5	Analyte		49075
B2-0-5	Analyte	5	57656	0
B3-0-5	Analyte	12	58616	0
B1-1	Analyte	44	66070	0
B2-1	Analyte	48	62691	0
B3-1	Analyte	1	66582	0
B1-2	Analyte	8	63130	0
B2-2	Analyte	4	66277	0
B3-2	Analyte	27	67217	0
B1-4	Analyte	85	66748	0
B2-4	Analyte	22	69221	0
B3-4	Analyte	29	71145	0
B1-8	Analyte		64218
B2-8	Analyte	17	64837	0
B3-8	Analyte	64	73126	0
B1-12	Analyte	20	68555	0
B2-12	Analyte	61	67255	0
B3-12	Analyte	46	72224	0
B1-24	Analyte	5	67170	0
B2-24	Analyte	24	65861	0
B3-24	Analyte	25	72865	0
B1-48	Analyte	38	69599	0
B2-48	Analyte	85	69443	0
B3-48	Analyte	7	75557	0
B1-72	Analyte	67	70979	0
B2-72	Analyte		69213
B3-72	Analyte	50	74776	0
B1-96	Analyte	7	77399	0
B2-96	Analyte	57	74982	0
B3-96	Analyte	12	82547	0
DW5	Blank	21	115	4	13.9
A1-0	Analyte	40	65235	0
A2-0	Analyte	25	66746	0
A3-0	Analyte		75726
A1-0-25	Analyte	22	60251	0
A2-0-25	Analyte	33	55450	0
A3-0-25	Analyte	4	76989	0
A1-0-5	Analyte	4	69571	0
A2-0-5	Analyte	26	67690	0
A3-0-5	Analyte	12	60279	0
A1-1	Analyte	8	71511	0
A2-1	Analyte	21	63341	0
A3-1	Analyte	27	78844	0
A1-2	Analyte	15	84155	0
A2-2	Analyte	7	75684	0
A3-2	Analyte	14	59398	0
A1-4	Analyte	17	46563	0
A2-4	Analyte	8	60033	0
A3-4	Analyte	9	47653	0
A1-8	Analyte		88376
A2-8	Analyte	17	93574	0
A3-8	Analyte	14	60661	0
A1-12	Analyte	38	73889	0
A2-12	Analyte	39	36504	0
A3-12	Analyte	14	91260	0
A1-24	Analyte	39	94136	0
A2-24	Analyte	36	53737	0
A3-24	Analyte	46	71532	0
A1-48	Analyte	41	101107	0
A2-48	Analyte	19	54598	0
A3-48	Analyte	49	48147	0
A1-72	Analyte	32	30154	0
A2-72	Analyte	23	31331	0
A3-72	Analyte	92	61404	0
A1-96	Analyte	15	53988	0
A2-96	Analyte	21	100366	0
A3-96	Analyte	11	100475	0
DW6	Blank	2	364	0
C1-0	Analyte	18	78164	0
C2-0	Analyte	16	69321	0
C3-0	Analyte	4	76291	0
C1-0-25	Analyte	108	71853	0
C2-0-25	Analyte	20	78302	0
C3-0-25	Analyte	100	72182	0
C1-0-5	Analyte	107	74613	0
C2-0-5	Analyte	142	57025	0
C3-0-5	Analyte	20	75767	0
C1-1	Analyte	30	74050	0
C2-1	Analyte		67153
C3-1	Analyte	136	83634	0
C1-2	Analyte	115	74308	0
C2-2	Analyte	16	65554	0
C3-2	Analyte	110	69278	0
C1-4	Analyte	72	75353	0
C2-4	Analyte	23	72416	0
C3-4	Analyte	45	69008	0
C1-8	Analyte	5	80362	0
C2-8	Analyte	54	66704	0
C3-8	Analyte		67203
C1-12	Analyte	28	81223	0
C2-12	Analyte		76098
C3-12	Analyte	45	71213	0
C1-24	Analyte	9123	54016	3	13
C2-24	Analyte	10476	75502	3	10.6
C3-24	Analyte	8686	77445	2	8.4
C1-48	Analyte	43639	53626	16	64.6
C2-48	Analyte	63020	81761	15	61.2
C3-48	Analyte	47056	85090	11	43.7
C1-72	Analyte	75138	47079	32	127.3
C2-72	Analyte	127723	82102	31	124.1
C3-72	Analyte	103515	87666	24	94.1
C1-96	Analyte	151917	78706	39	154.1
C2-96	Analyte	187117	87245	43	171.3
C3-96	Analyte	131150	88101	30	118.7
DW7	Blank	18	525	1	2.1
