## Supplemental Table 2-10 for "Metabolomic Investigations Reveal Lignin Deconstruction by Human Gut Microbiota": DicksionBess_RSC-ChemicalBiology_TS5_F3B_FS2_KendrickMassDefectAnalysis.xlsx

### Sheet: READ_ME
Kendrick Mass Defect analysis was performed to compare the 12C and 13C features in a pair. For the 12C CH2 subunit, 14.01565 Da was used to scale. For the 13C CH2 subunit, 15.01900 Da was used to scale.

### Sheet: KMD_12C_13C_Pairs
12C_mz	13C_mz	12C_Kendrick Mass	12C_Nomimal Mass	12C_KMD	13C_Kendrick Mass	13C_Nomimal Mass	13C_KMD	12CKMD - 13CKMD	12CKMD/13CKMD-Mod	Comments
163.039	172.069	162.857	163	0.143161	171.852	172	0.148339	-0.00517809	0.965093
165.055	174.086	164.87	165	0.129661	173.865	174	0.1346	-0.00493802	0.963313
167.034	175.061	166.847	167	0.152681	174.839	175	0.160793	-0.00811153	0.949553
167.07	176.1	166.884	167	0.116422	175.877	176	0.122588	-0.00616606	0.949701
181.05	190.08	180.848	181	0.152482	189.84	190	0.160473	-0.00799171	0.950199
187.097	196.128	186.888	187	0.112114	195.88	196	0.120444	-0.00833015	0.930838
195.065	205.099	194.847	195	0.152592	204.84	205	0.160384	-0.00779195	0.951417
209.081	220.118	208.848	209	0.152412	219.839	220	0.160513	-0.00810158	0.949527
225.077	236.114	224.826	225	0.174173	235.815	236	0.18455	-0.0103764	0.943774
297.113	315.173	296.781	297	0.218719	314.774	315	0.225524	-0.00680526	0.969825
301.144	319.205	300.808	301	0.19197	318.801	319	0.199134	-0.00716403	0.964024
311.185	328.242	310.837	311	0.162532	327.827	328	0.173247	-0.0107153	0.93815
329.066	346.123	328.699	329	0.301398	345.685	346	0.315337	-0.0139392	0.955796
329.102	347.163	328.734	329	0.265578	346.724	347	0.276193	-0.0106154	0.961565
329.102	347.167	328.734	329	0.265578	346.728	347	0.272199	-0.00662043	0.975678	Molecular formula is the same as the entry on row 15, but the 13C m/z is distinct, so it has been listed separately.
329.139	348.203	328.772	329	0.22802	347.762	348	0.237829	-0.00980864	0.958758
331.082	348.139	330.713	331	0.287379	347.698	348	0.301838	-0.0144582	0.952099
331.248	349.308	330.878	331	0.121525	348.866	349	0.133667	-0.0121425	0.909159
333.133	351.194	332.761	333	0.23874	350.749	351	0.250742	-0.0120028	0.952131
343.081	361.141	342.698	343	0.301967	360.685	361	0.315477	-0.0135096	0.957177
357.134	377.201	356.735	357	0.264839	376.724	377	0.276313	-0.0114744	0.958473
361.165	381.232	360.762	361	0.23849	380.75	381	0.250043	-0.0115534	0.953794
371.113	391.18	370.699	371	0.301438	390.685	391	0.314508	-0.0130703	0.958442
373.127	393.194	372.711	373	0.289377	392.697	393	0.303236	-0.0138587	0.954297
375.144	395.211	374.725	375	0.274969	394.711	395	0.289307	-0.0143378	0.950441
389.122	409.191	388.687	389	0.312667	408.673	409	0.326953	-0.0142856	0.956307
401.123	422.193	400.675	401	0.324728	421.659	422	0.340772	-0.016044	0.952919
403.104	423.17	402.654	403	0.346409	422.635	423	0.364958	-0.0185485	0.949176
403.14	424.21	402.69	403	0.310439	423.673	424	0.326663	-0.0162235	0.950336
405.153	426.226	404.701	405	0.299417	425.686	426	0.313683	-0.0142652	0.954523
477.123	503.205	476.59	477	0.410229	502.568	503	0.431537	-0.0213074	0.950624
479.133	505.22	478.598	479	0.402164	504.581	505	0.418986	-0.0168219	0.959851
493.112	519.202	492.562	493	0.438403	518.545	519	0.454734	-0.0163305	0.964088
495.129	521.216	494.576	495	0.423895	520.557	521	0.443432	-0.0195362	0.955943
507.129	534.22	506.563	507	0.437115	533.544	534	0.455853	-0.0187376	0.958895
509.143	536.234	508.575	509	0.425084	535.555	536	0.44454	-0.0194561	0.956233
523.124	550.214	522.539	523	0.460584	549.518	550	0.481886	-0.0213019	0.955795
525.14	552.231	524.553	525	0.446845	551.532	552	0.467897	-0.0210518	0.955008
533.18	563.282	532.585	533	0.414994	562.569	563	0.430908	-0.0159136	0.96307
539.154	565.239	538.552	539	0.447914	564.524	565	0.475684	-0.0277698	0.941621
541.134	567.221	540.53	541	0.469776	566.504	567	0.496321	-0.0265458	0.946515
555.15	581.236	554.53	555	0.469865	580.5	581	0.4997	-0.0298349	0.940294
555.188	584.285	554.568	555	0.432367	583.546	584	0.454368	-0.0220004	0.95158
567.15	596.247	566.517	567	0.483385	595.493	596	0.506981	-0.0235965	0.953457
567.186	597.287	566.553	567	0.447355	596.531	597	0.469106	-0.0217509	0.953633
571.145	597.232	570.507	571	0.493215	596.476	597	0.523906	-0.0306913	0.941418
571.144	598.234	570.506	571	0.493575	597.478	598	0.522495	-0.0289202	0.94465
583.217	614.321	582.566	583	0.434305	613.544	614	0.456355	-0.0220501	0.951682
585.161	612.252	584.508	585	0.492386	611.477	612	0.522888	-0.0305017	0.941667
585.234	616.339	584.58	585	0.419837	615.559	616	0.440658	-0.0208214	0.952749
593.102	619.191	592.44	593	0.559784	618.407	619	0.592646	-0.0328625	0.94455
597.197	628.301	596.531	597	0.469446	627.506	628	0.493751	-0.0243053	0.950774
623.112	650.202	622.416	623	0.584012	649.379	650	0.620827	-0.0368148	0.9407
643.188	671.282	642.469	643	0.530569	670.433	671	0.567235	-0.0366658	0.93536
673.193	709.315	672.442	673	0.558394	708.418	709	0.582209	-0.0238155	0.959095
685.198	715.299	684.433	685	0.567218	714.394	715	0.605949	-0.0387311	0.936082
689.187	725.305	688.417	689	0.582782	724.388	725	0.612378	-0.0295956	0.951671
691.206	727.326	690.434	691	0.566236	726.406	727	0.594004	-0.0277679	0.953253
703.2	740.328	702.415	703	0.58476	739.391	740	0.608862	-0.0241022	0.960414
705.218	742.344	704.431	705	0.569013	741.404	742	0.595542	-0.0265291	0.955454
721.214	758.339	720.408	721	0.591754	757.379	758	0.620597	-0.0288437	0.953523
777.222	813.347	776.355	777	0.645384	812.318	813	0.681956	-0.0365726	0.946371
783.164	813.268	782.29	783	0.710178	812.239	813	0.760826	-0.050648	0.93343
793.308	835.453	792.422	793	0.577585	834.396	835	0.603962	-0.0263766	0.956327
809.304	851.448	808.4	809	0.600086	850.371	851	0.628897	-0.0288111	0.954188
899.278	946.435	898.274	899	0.726491	945.237	946	0.762671	-0.0361792	0.952563
