## Supplemental Table 2-10 for "Metabolomic Investigations Reveal Lignin Deconstruction by Human Gut Microbiota": DicksionBess_RSC-ChemicalBiology_TS6_F3C_vanKrevelenAnalysis.xlsx

### Sheet: READ_ME
Van Krevelen analysis was performed to assess the plausible lignin origin of 12C/13C metabolites.
VanKrevelen_All contains the results for all 65 molecular formulas. Features were assessed according to the H/C and O/C windows established by Laszakovits and MacKay.
vK_NotLigninWindow_Initial lists all of the features that did not have H/C and O/C values that fell within the lignin window established by Laszakovits and MacKay.
vK_NotLignin_Lasz_Alternates lists the features according to the H/C and O/C values that Laszakovits and MacKay established for other types of biological polymers.
vK_NotLignin_Oesterle lists the features that did not fit within the windows established by Laszakovits and MacKay, according to the polyphenol windows established by Oesterle
References
Laszakovits, J. R.; MacKay, A. A. Data-Based Chemical Class Regions for Van Krevelen Diagrams. J. Am. Soc. Mass Spectrom. 2022, 33 (1), 198–202. https://doi.org/10.1021/jasms.1c00230
Oesterle, I.; Pristner, M.; Berger, S.; Wang, M.; Verri Hernandes, V.; Rompel, A.; Warth, B. Exposomic Biomonitoring of Polyphenols by Non-Targeted Analysis and Suspect Screening. Anal. Chem. 2023, 95 (28), 10686–10694. https://doi.org/10.1021/acs.analchem.3c01393

### Sheet: VanKrevelen_All
12C_mz	13C_mz	#C	#C	#H (neutral)	#N	#O	#S	H/C	O/C	N/C	Molecular Formula	#RTs-per-Pair	In Window?	# in Window	Lignin VK Range, per Laszakovits:		Comments
163.039	172.069	9.03045	9	8	0	3		0.888889	0.333333	0	C9H8O3	1	Y	1	HC 1	0.86
165.055	174.086	9.03099	9	10	0	3		1.11111	0.333333	0	C9H10O3	1	Y	1	HC 2	1.34
167.034	175.061	8.02684	8	8	0	4		1	0.5	0	C8H8O4	1	N	0	OC 1	0.21
167.07	176.1	9.03006	9	12	0	3		1.33333	0.333333	0	C9H12O3	2	Y	2	OC 2	0.44
181.05	190.08	9.03031	9	10	0	4		1.11111	0.444444	0	C9H10O4	1	N	0
187.097	196.128	9.03087	9	16	0	4		1.77778	0.444444	0	C9H16O4	1	N	0
195.065	205.099	10.0339	10	12	0	4		1.2	0.4	0	C10H12O4	2	Y	2
209.081	220.118	11.0369	11	14	0	4		1.27273	0.363636	0	C11H14O4	1	Y	1
225.077	236.114	11.037	11	14	0	5		1.27273	0.454545	0	C11H14O5	1	N	0
297.113	315.173	18.0601	18	18	0	4		1	0.222222	0	C18H18O4	1	Y	1
301.144	319.205	18.0604	18	22	0	4		1.22222	0.222222	0	C18H22O4	1	Y	1
311.185	328.242	17.0571	17	28	0	5		1.64706	0.294118	0	C17H28O5	1	N	0
329.066	346.123	17.0565	17	14	0	7		0.823529	0.411765	0	C17H14O7	1	N	0
329.102	347.163	18.0611	18	18	0	6		1	0.333333	0	C18H18O6	1	Y	1
329.102	347.167	18.0651	18	18	0	6		1	0.333333	0	C18H18O6	1	Y	1			Molecular formula is the same as the entry on row 15, but the 13C m/z is distinct, so it has been listed separately.
329.139	348.203	19.0632	19	22	0	5		1.15789	0.263158	0	C19H22O5	1	Y	1
331.082	348.139	17.0563	17	16	0	7		0.941176	0.411765	0	C17H16O7	1	Y	1
331.248	349.308	18.0599	18	36	0	5		2	0.277778	0	C18H36O5	1	N	0
333.133	351.194	18.0603	18	22	0	6		1.22222	0.333333	0	C18H22O6	1	Y	1
343.081	361.141	18.0603	18	16	0	7		0.888889	0.388889	0	C18H16O7	1	Y	1
357.134	377.201	20.0669	20	22	0	6		1.1	0.3	0	C20H22O6	2	Y	2
361.165	381.232	20.0675	20	26	0	6		1.3	0.3	0	C20H26O6	1	Y	1
371.113	391.18	20.0674	20	20	0	7		1	0.35	0	C20H20O7	4	Y	4
373.127	393.194	20.0669	20	22	0	7		1.1	0.35	0	C20H22O7	5	Y	5
375.144	395.211	20.0667	20	24	0	7		1.2	0.35	0	C20H24O7	3	Y	3
389.122	409.191	20.0689	20	22	0	8		1.1	0.4	0	C20H22O8	3	Y	3
401.123	422.193	21.0702	21	22	0	8		1.04762	0.380952	0	C21H22O8	1	Y	1
403.104	423.17	20.0667	20	20	0	9		1	0.45	0	C20H20O9	1	N	0
403.14	424.21	21.0703	21	24	0	8		1.14286	0.380952	0	C21H24O8	1	Y	1
405.153	426.226	21.0725	21	26	0	8		1.2381	0.380952	0	C21H26O8	2	Y	2
477.123	503.205	26.0825	26	22	0	9		0.846154	0.346154	0	C26H22O9	1	N	0
479.133	505.22	26.0873	26	24	0	9		0.923077	0.346154	0	C26H24O9	1	Y	1
493.112	519.202	26.0899	26	22	0	10		0.846154	0.384615	0	C26H22O10	1	N	0
495.129	521.216	26.087	26	24	0	10		0.923077	0.384615	0	C26H24O10	2	Y	2
507.129	534.22	27.0908	27	24	0	10		0.888889	0.37037	0	C27H24O10	1	Y	1
509.143	536.234	27.0904	27	26	0	10		0.962963	0.37037	0	C27H26O10	1	Y	1
523.124	550.214	27.0906	27	24	0	11		0.888889	0.407407	0	C27H24O11	1	Y	1
525.14	552.231	27.0912	27	26	0	11		0.962963	0.407407	0	C27H26O11	3	Y	3
533.18	563.282	30.1013	30	30	0	9		1	0.3	0	C30H30O9	1	Y	1
539.154	565.239	26.0853	26	26	3	10		1	0.384615	0.115385	C26H26N3O10	1	Y	1
541.134	567.221	26.0868	26	20	7	7		0.769231	0.269231	0.269231	C26H20N7O7	3	N	0
555.15	581.236	26.0856	26	26	3	11		1	0.423077	0.115385	C26H26N3O11	2	Y	2
555.188	584.285	29.0972	29	32	0	11		1.10345	0.37931	0	C29H32O11	1	Y	1
567.15	596.247	29.0974	29	28	0	12		0.965517	0.413793	0	C29H28O12	1	Y	1
567.186	597.287	30.1005	30	32	0	11		1.06667	0.366667	0	C30H32O11	3	Y	3
571.145	597.232	26.0871	26	26	3	12		1	0.461538	0.115385	C26H26N3O12	1	N	0
571.144	598.234	27.0901	27	22	7	8		0.814815	0.296296	0.259259	C27H22N7O8	2	N	0
583.217	614.321	31.1039	31	36	0	11		1.16129	0.354839	0	C31H36O11	3	Y	3
585.161	612.252	27.0906	27	28	3	13		1.03704	0.481481	0.111111	C27H28N3O12	2	N	0
585.234	616.339	31.1054	31	38	0	11		1.22581	0.354839	0	C31H38O11	1	Y	1
593.102	619.191	26.0882	26	20	5	12		0.769231	0.461538	0.192308	C26H20N5O12	1	N	0
597.197	628.301	31.1037	31	34	0	12		1.09677	0.387097	0	C31H34O12	4	Y	4
623.112	650.202	27.09	27	22	5	13		0.814815	0.481481	0.185185	C27H22N5O13	2	N	0
643.188	671.282	28.0944	28	36	0	17		1.28571	0.607143	0	C28H36O17	1	N	0
673.193	709.315	36.1218	36	34	0	13		0.944444	0.361111	0	C36H34O13	1	Y	1
685.198	715.299	30.1011	30	38	0	18		1.26667	0.6	0	C30H38O18	3	N	0
689.187	725.305	36.1184	36	34	0	14		0.944444	0.388889	0	C36H34O14	2	Y	2
691.206	727.326	36.1205	36	36	0	14		1	0.388889	0	C36H36O14	1	Y	1
703.2	740.328	37.1273	37	36	0	14		0.972973	0.378378	0	C37H36O14	6	Y	6
705.218	742.344	37.1251	37	38	0	14		1.02703	0.378378	0	C37H38O14	3	Y	3
721.214	758.339	37.1252	37	38	0	15		1.02703	0.405405	0	C37H38O15	4	Y	4
777.222	813.347	36.1245	36	42	0	19		1.16667	0.527778	0	C36H42O19	2	N	0
783.164	813.268	30.1037	30	34	5	20		1.13333	0.666667	0.166667	C30H34N5O20	1	N	0
793.308	835.453	42.1447	42	50	0	15		1.19048	0.357143	0	C42H50O15	1	Y	1
809.304	851.448	42.1447	42	50	0	16		1.19048	0.380952	0	C42H50O16	1	Y	1
899.278	946.435	47.157	47	48	0	18		1.02128	0.382979	0	C47H48O18	2	Y	2
											Features_Total	112		84	Features_"Y"
											Percent "Y"		0.75

### Sheet: vK_NotLigninWindow_Initial
12C_mz	13C_mz	#C	#C	#H (neutral)	#N	#O	#S	H/C	O/C	N/C	Molecular Formula	#RTs-per-Pair	In Window?	# in Window	Lignin VK Range, per Laszakovits:
167.034	175.061	8.02684	8	8	0	4		1	0.5	0	C8H8O4	1	N	0	HC 1	0.86
181.05	190.08	9.03031	9	10	0	4		1.11111	0.444444	0	C9H10O4	1	N	0	HC 2	1.34
187.097	196.128	9.03087	9	16	0	4		1.77778	0.444444	0	C9H16O4	1	N	0	OC 1	0.21
225.077	236.114	11.037	11	14	0	5		1.27273	0.454545	0	C11H14O5	1	N	0	OC 2	0.44
311.185	328.242	17.0571	17	28	0	5		1.64706	0.294118	0	C17H28O5	1	N	0
329.066	346.123	17.0565	17	14	0	7		0.823529	0.411765	0	C17H14O7	1	N	0
331.248	349.308	18.0599	18	36	0	5		2	0.277778	0	C18H36O5	1	N	0
403.104	423.17	20.0667	20	20	0	9		1	0.45	0	C20H20O9	1	N	0
477.123	503.205	26.0825	26	22	0	9		0.846154	0.346154	0	C26H22O9	1	N	0
493.112	519.202	26.0899	26	22	0	10		0.846154	0.384615	0	C26H22O10	1	N	0
541.134	567.221	26.0868	26	20	7	7		0.769231	0.269231	0.269231	C26H20N7O7	3	N	0
571.145	597.232	26.0871	26	26	3	12		1	0.461538	0.115385	C26H26N3O12	1	N	0
571.144	598.234	27.0901	27	22	7	8		0.814815	0.296296	0.259259	C27H22N7O8	2	N	0
585.161	612.252	27.0906	27	28	3	13		1.03704	0.481481	0.111111	C27H28N3O12	2	N	0
593.102	619.191	26.0882	26	20	5	12		0.769231	0.461538	0.192308	C26H20N5O12	1	N	0
623.112	650.202	27.09	27	22	5	13		0.814815	0.481481	0.185185	C27H22N5O13	2	N	0
643.188	671.282	28.0944	28	36	0	17		1.28571	0.607143	0	C28H36O17	1	N	0
685.198	715.299	30.1011	30	38	0	18		1.26667	0.6	0	C30H38O18	3	N	0
777.222	813.347	36.1245	36	42	0	19		1.16667	0.527778	0	C36H42O19	2	N	0
783.164	813.268	30.1037	30	34	5	20		1.13333	0.666667	0.166667	C30H34N5O20	1	N	0
											Features_Total	28		0	Features_"Y"
															6
															3
															1
															2

### Sheet: vK_NotLignin_Lasz_Alternates
12C_mz	13C_mz	#C	#C	#H (neutral)	#N	#O	#S	H/C	O/C	N/C	Molecular Formula	#RTs-per-Pair	In Window?	# in Window	Tannin?	Tannin_Count	Peptide?	Peptide_Count	AminoSugar?	AmSug_Count	Lipid?	Lipid_Count	Carbohydrate	Carb_Count	From Oesterle
167.034	175.061	8.02684	8	8	0	4		1	0.5	0	C8H8O4	1	N	0	Y	1	N	0	N	0	N	0	N	0
181.05	190.08	9.03031	9	10	0	4		1.11111	0.444444	0	C9H10O4	1	N	0	N	0	N	0	N	0	N	0	N	0
187.097	196.128	9.03087	9	16	0	4		1.77778	0.444444	0	C9H16O4	1	N	0	N	0	Y	1	N	0	N	0	N	0
225.077	236.114	11.037	11	14	0	5		1.27273	0.454545	0	C11H14O5	1	N	0	N	0	N	0	N	0	N	0	N	0
311.185	328.242	17.0571	17	28	0	5		1.64706	0.294118	0	C17H28O5	1	N	0	N	0	Y	1	N	0	Y	1	N	0
329.066	346.123	17.0565	17	14	0	7		0.823529	0.411765	0	C17H14O7	1	N	0	Y	1	N	0	N	0	N	0	N	0
331.248	349.308	18.0599	18	36	0	5		2	0.277778	0	C18H36O5	1	N	0	N	0	N	0	N	0	Y	1	N	0
403.104	423.17	20.0667	20	20	0	9		1	0.45	0	C20H20O9	1	N	0	Y	1	N	0	N	0	N	0	N	0
477.123	503.205	26.0825	26	22	0	9		0.846154	0.346154	0	C26H22O9	1	N	0	Y	1	N	0	N	0	N	0	N	0
493.112	519.202	26.0899	26	22	0	10		0.846154	0.384615	0	C26H22O10	1	N	0	Y	1	N	0	N	0	N	0	N	0
541.134	567.221	26.0868	26	20	7	7		0.769231	0.269231	0.269231	C26H20N7O7	3	N	0	Y	3	N	0	N	0	N	0	N	0
571.145	597.232	26.0871	26	26	3	12		1	0.461538	0.115385	C26H26N3O12	1	N	0	Y	1	N	0	N	0	N	0	N	0
571.144	598.234	27.0901	27	22	7	8		0.814815	0.296296	0.259259	C27H22N7O8	2	N	0	Y	2	N	0	N	0	N	0	N	0
585.161	612.252	27.0906	27	28	3	13		1.03704	0.481481	0.111111	C27H28N3O12	2	N	0	N	0	N	0	N	0	N	0	N	0
593.102	619.191	26.0882	26	20	5	12		0.769231	0.461538	0.192308	C26H20N5O12	1	N	0	Y	1	N	0	N	0	N	0	N	0
623.112	650.202	27.09	27	22	5	13		0.814815	0.481481	0.185185	C27H22N5O13	2	N	0	Y	2	N	0	N	0	N	0	N	0
643.188	671.282	28.0944	28	36	0	17		1.28571	0.607143	0	C28H36O17	1	N	0	N	0	N	0	N	0	N	0	N	0
685.198	715.299	30.1011	30	38	0	18		1.26667	0.6	0	C30H38O18	3	N	0	N	0	N	0	N	0	N	0	N	0
777.222	813.347	36.1245	36	42	0	19		1.16667	0.527778	0	C36H42O19	2	N	0	N	0	N	0	N	0	N	0	N	0
783.164	813.268	30.1037	30	34	5	20		1.13333	0.666667	0.166667	C30H34N5O20	1	N	0	N	0	N	0	N	0	N	0	N	0
											Features	28		0		14		2		0		2		0
															Tannin w/N?	9	Peptide w/N?	0
												Lignin VK Range, per Laszakovits:			Tannin VK Range, per Laszakovits:		Peptide VK Range, per Laszakovits:		Amino Sugar VK Range, per Laszakovits:		Lipid VK Range, per Laszakovits:		Carbohydrate VK Range, per Laszakovits:
												HC 1	0.86		HC 1	0.7	HC 1	1.33	HC 1	1.62	HC 1	1.34	HC 1	1.53
												HC 2	1.34		HC 2	1.01	HC 2	1.84	HC 2	2.35	HC 2	2.18	HC 2	2.2
												OC 1	0.21		OC 1	0.16	OC 1	0.17	OC 1	0.56	OC 1	0.01	OC 1	0.56
												OC 2	0.44		OC 2	0.84	OC 2	0.48	OC 2	0.95	OC 2	0.35	OC 2	1.23

### Sheet: vK_NotLignin_Oesterle
12C_mz	13C_mz	#C	#C	#H (neutral)	#N	#O	#S	H/C	O/C	N/C	Molecular Formula	#RTs-per-Pair	In Window?	# in Window	Phenolic Acid	PA_Count	non-Flavonoid?	non-Flav_Count	Flavonoid?	Flavonoid_Count
181.05	190.08	9.03031	9	10	0	4		1.11111	0.444444	0	C9H10O4	1	N	0	Y	1	Y	1	Y	1
225.077	236.114	11.037	11	14	0	5		1.27273	0.454545	0	C11H14O5	1	N	0	Y	1	Y	1	Y	1
585.161	612.252	27.0906	27	28	3	13		1.03704	0.481481	0.111111	C27H28N3O12	2	N	0	Y	2	Y	2	Y	2
643.188	671.282	28.0944	28	36	0	17		1.28571	0.607143	0	C28H36O17	1	N	0	Y	1	Y	1	Y	1
685.198	715.299	30.1011	30	38	0	18		1.26667	0.6	0	C30H38O18	3	N	0	Y	3	Y	3	Y	3
777.222	813.347	36.1245	36	42	0	19		1.16667	0.527778	0	C36H42O19	2	N	0	Y	2	Y	2	Y	2
783.164	813.268	30.1037	30	34	5	20		1.13333	0.666667	0.166667	C30H34N5O20	1	N	0	Y	1	Y	1	Y	1
											Features	11		0		11		11		11
												Lignin VK Range, per Laszakovits:			PhenolicAcid VK Range, per Oesterle			non-Flavonoid VK Range, per Oesterle			Flavonoid VK Range, per Oesterle
												HC 1	0.86		HC 1	0.7		HC 1	0.5		HC 1	0.6
												HC 2	1.34		HC 2	1.4		HC 2	1.4		HC 2	1.3
												OC 1	0.21		OC 1	0.13		OC 1	0.06		OC 1	0.25
												OC 2	0.44		OC 2	0.9		OC 2	0.7		OC 2	0.8
