## Supplemental Table 2-10 for "Metabolomic Investigations Reveal Lignin Deconstruction by Human Gut Microbiota": DicksionBess_RSC-ChemicalBiology_TS8_F3D_13CCurated_ViolinPlot.xlsx

### Sheet: READ_ME
Summary of data for violin plot (Figure 3D). The incubation timepoint (hr) was identified when each 13C feature in the GAM+fecal/+lignin samples reached its maximum mean intensity.
1_Feature intensities for all replicates
2_Mean intensities by timepoint

### Sheet: 1_MaxIntensity_Time
				IncubationTime	0	0	0	0.25	0.25	0.25	0.5	0.5	0.5	1	1	1	2	2	2	4	4	4	8	8	8	12	12	12	24	24	24	48	48	48	72	72	72	96	96	96
Isotope	mz	RT	Max_Area	Max_Time	+fecal_+lignin_0hr_Rep1	+fecal_+lignin_0hr_Rep2	+fecal_+lignin_0hr_Rep3	+fecal_+lignin_0.25hr_Rep1	+fecal_+lignin_0.25hr_Rep2	+fecal_+lignin_0.25hr_Rep3	+fecal_+lignin_0.5hr_Rep1	+fecal_+lignin_0.5hr_Rep2	+fecal_+lignin_0.5hr_Rep3	+fecal_+lignin_1hr_Rep1	+fecal_+lignin_1hr_Rep2	+fecal_+lignin_1hr_Rep3	+fecal_+lignin_2hr_Rep1	+fecal_+lignin_2hr_Rep2	+fecal_+lignin_2hr_Rep3	+fecal_+lignin_4hr_Rep1	+fecal_+lignin_4hr_Rep2	+fecal_+lignin_4hr_Rep3	+fecal_+lignin_8hr_Rep1	+fecal_+lignin_8hr_Rep2	+fecal_+lignin_8hr_Rep3	+fecal_+lignin_12hr_Rep1	+fecal_+lignin_12hr_Rep2	+fecal_+lignin_12hr_Rep3	+fecal_+lignin_24hr_Rep1	+fecal_+lignin_24hr_Rep2	+fecal_+lignin_24hr_Rep3	+fecal_+lignin_48hr_Rep1	+fecal_+lignin_48hr_Rep2	+fecal_+lignin_48hr_Rep3	+fecal_+lignin_72hr_Rep1	+fecal_+lignin_72hr_Rep2	+fecal_+lignin_72hr_Rep3	+fecal_+lignin_96hr_Rep1	+fecal_+lignin_96hr_Rep2	+fecal_+lignin_96hr_Rep3
13C	172.069	4.239	1.03705e+06	1	546377	525012	815499	763963	867600	585785	817217	732356	876548	10	508397	1.03705e+06	852290	829540	863308	494003	375641	339275	58000.4	49527.4	54382.4	58990.4	57138.4	51228.4	43723.4	61387.4	82422.4	44678.4	61042.4	69695.4	18598.4	33455.4	39475.4	18490.4	13536.4	19464.4
13C	174.086	2.953	24635.9	48	1017.93	764.933	10	1762.93	1130.93	10	1508.93	823.933	1420.93	10	10	10	890.933	744.933	854.933	644.933	565.933	1333.93	906.933	10	10	4484.93	9261.93	6541.93	8829.93	15784.9	19017.9	24635.9	1672.93	1527.93	345.933	2915.93	15331.9	3878.93	13192.9	12039.9
13C	175.061	3.441	44299.9	4	17755.9	14587.9	29844.9	24649.9	31955.9	17929.9	32077.9	27668.9	33965.9	10	18472.9	33556.9	31174.9	30737.9	32813.9	44299.9	34466.9	39250.9	28800.9	26088.9	30586.9	24457.9	24655.9	17783.9	3175.93	4375.93	4046.93	338.933	2104.93	1137.93	908.933	1032.93	1280.93	10	10	1365.93
13C	176.1	2.531	48137.6	96	10	10	10	10	10	10	10	10	10	10	10	10	10	10	10	10	10	10	10	10	10	10	10	10	10	723.6	674.6	17227.6	27271.6	25587.6	15979.6	29322.6	39747.6	41105.6	41729.6	48137.6
13C	176.101	2.952	270596	48	10	10	10	10	10	10	10	10	10	10	193.4	10	10	10	10	23.4	10	10	155.4	10	10	3221.4	4966.4	3804.4	44549.4	96634.4	106261	270596	1808.4	10	10	12710.4	145625	11866.4	130706	93303.4
13C	190.08	2.772	112383	48	10	10	10	10	10	10	10	10	162.533	10	10	10	10	10	10	10	10	10	10	10	10	26533.5	38924.5	35084.5	51602.5	81740.5	105733	63726.5	112383	100671	40027.5	101421	109629	83291.5	98368.5	91663.5
13C	196.128	5.519	435485	8	83189.6	72844.6	194708	185787	219889	88226.6	240830	206529	279210	10	181483	287112	281454	278039	309819	398836	358146	410651	434625	384321	435485	412197	423071	361421	81187.6	107256	131955	28296.6	37590.6	39502.6	12744.6	30244.6	26375.6	23692.6	23680.6	22548.6
13C	205.099	4.014	20038.5	0.25	14727.5	15451.5	18828.5	17902.5	20038.5	17491.5	14473.5	13217.5	18645.5	5735.47	2188.47	7205.47	2799.47	2063.47	3350.47	3005.47	2956.47	2679.47	1477.47	1924.47	1864.47	2196.47	2684.47	1862.47	2570.47	3283.47	4670.47	5373.47	3974.47	4109.47	747.467	1711.47	2002.47	77.4667	572.467	251.467
13C	205.1	4.234	1.81674e+06	4	11476.9	9692.87	224279	209612	252274	9222.87	405041	381350	472930	10	394139	724988	916355	945873	957522	1.80551e+06	1.67807e+06	1.81674e+06	963104	749764	638949	9341.87	9381.87	7355.87	4973.87	7078.87	7846.87	4260.87	4918.87	6247.87	2100.87	3912.87	4691.87	3054.87	3263.87	3270.87
13C	220.118	7.104	2.35942e+06	24	10	10	10	10	10	10	10	10	10	95.5333	10	10	10	10	10	10	10	10	998391	1.08097e+06	1.20649e+06	1.99802e+06	2.06274e+06	1.96884e+06	1.63176e+06	1.96336e+06	2.35942e+06	1.62077e+06	1.94469e+06	2.10303e+06	1.31974e+06	1.85293e+06	2.01462e+06	1.97387e+06	1.93654e+06	2.08874e+06
13C	236.114	4.446	2.45214e+06	8	44.4	10	1602.4	1336.4	1979.4	10	3351.4	3197.4	4554.4	254.4	3125.4	8129.4	13377.4	13452.4	16897.4	373878	360488	450861	2.45214e+06	2.04152e+06	2.11748e+06	391609	252288	184382	200.4	1052.4	1057.4	2660.4	4082.4	4837.4	3265.4	5909.4	5663.4	4926.4	4745.4	4975.4
13C	315.173	8.942	621688	96	285.467	1634.47	10	10	2353.47	23.4667	10	10	10	2296.47	401.467	10	10	10	1089.47	10	10	10	10	10	10	10	10	10	9790.47	12309.5	7121.47	76012.5	138168	100520	188947	384819	291034	467200	621688	376618
13C	319.205	7.005	73776.9	48	10	704.867	1134.87	750.867	1098.87	272.867	940.867	31.8667	10	2460.87	374.867	414.867	96.8667	889.867	367.867	284.867	312.867	879.867	370.867	203.867	883.867	4215.87	3673.87	6466.87	21992.9	31460.9	46211.9	34014.9	66891.9	73776.9	24777.9	50917.9	68609.9	40233.9	46494.9	52830.9
13C	328.242	11.976	313574	96	54790.1	45650.1	107862	103731	134750	60310.1	126957	96973.1	151794	94056.1	97641.1	176084	135793	133413	162915	179811	178914	195480	183911	141425	166166	200656	186243	205180	145452	200638	283968	136337	235937	279450	126881	236895	288214	278150	282497	313574
13C	346.123	9.176	11989281	0.25	7581787	7125048	11132033	10010748	11989281	9757286	10809662	7825460	11313206	57238	7864584	11917410	9768855	9548137	9253229	8810631	7339239	8422114	2836840	1894723	2161273	3715123	3718764	3438907	2541493	3418710	4846872	2021059	3161612	3544993	1536003	2300560	3040681	1798154	1845764	2290780
13C	347.163	5.006	64393	96	490	10	611	87	214	10	10	10	10	10	10	33	225	137	10	110	10	10	10	10	10	10	10	10	10	10	10	4819	5982	5115	12793	20329	25819	44690	64393	48954
13C	347.167	4.082	82190.3	72	145.333	401.333	2.33333	105.333	230.333	10	921.333	325.333	245.333	10	10	178.333	307.333	441.333	598.333	548.333	648.333	125.333	3580.33	3049.33	3347.33	12780.3	13898.3	11526.3	7334.33	9921.33	15202.3	47151.3	76154.3	81173.3	30073.3	74914.3	82190.3	72227.3	75862.3	80783.3
13C	348.139	8.882	454834	4	10	167.533	2343.53	1360.53	1455.53	10	4056.53	2870.53	4391.53	1316.53	5176.53	11957.5	24878.5	25846.5	32317.5	435082	382964	454834	26533.5	14960.5	10282.5	906.533	1025.53	1018.53	10	594.533	408.533	69.5333	685.533	694.533	10	735.533	586.533	938.533	249.533	759.533
13C	348.203	8.08	213648	8	6906.4	6012.4	19040.4	18207.4	21739.4	7741.4	24967.4	17021.4	30915.4	10	24588.4	55303.4	20479.4	17723.4	24899.4	71210.4	60893.4	70880.4	213648	128510	158463	48880.4	42432.4	47617.4	1843.4	2985.4	3746.4	2162.4	2444.4	2816.4	1324.4	2446.4	4477.4	1795.4	1385.4	2346.4
13C	349.308	9.917	57423.5	24	4134.53	3253.53	11298.5	10567.5	13438.5	5675.53	15815.5	11065.5	18001.5	14608.5	13971.5	23916.5	20542.5	20970.5	24159.5	34316.5	31931.5	37775.5	41310.5	31949.5	38393.5	43908.5	46494.5	45371.5	25718.5	37518.5	57423.5	12994.5	28173.5	29179.5	8402.53	15147.5	19502.5	9818.53	11199.5	12497.5
13C	351.194	3.773	292182	96	116.467	10	10	99.4667	10	10	133.467	10	40.4667	10	10	10	10	77.4667	150.467	10	10	10	31.4667	10	10	10	24.4667	62.4667	442.467	939.467	1656.47	25217.5	49617.5	40372.5	27487.5	81671.5	134179	58128.5	271995	292182
13C	361.141	11.162	719579	0.25	289205	233728	642988	514442	719579	427962	660849	364313	676587	238896	326251	612618	600620	575768	611354	600827	452536	558977	432567	309224	385750	267432	256872	236961	19613.7	39003.7	76481.7	19.7333	419.733	802.733	131.733	1554.73	546.733	1273.73	10	10
13C	377.201	7.036	12921.9	1	7484.87	6157.87	10349.9	10377.9	12213.9	9099.87	11090.9	7217.87	10574.9	398.867	6041.87	12921.9	8458.87	8928.87	9360.87	6992.87	5555.87	6751.87	851.867	783.867	188.867	508.867	668.867	1351.87	270.867	4962.87	153.867	257.867	632.867	356.867	10	107.867	384.867	10	10	10
13C	377.201	8.802	229217	24	10	638.6	535.6	243.6	779.6	180.6	1256.6	700.6	1422.6	2858.6	1077.6	2707.6	1918.6	1125.6	2323.6	8782.6	7557.6	6874.6	61030.6	40908.6	47385.6	104603	114474	97185.6	124739	167929	229217	59885.6	98982.6	113939	17215.6	28700.6	39663.6	14783.6	13372.6	16728.6
13C	381.232	6.346	98432.4	8	60.4	410.4	1837.4	1651.4	1253.4	10	2117.4	1535.4	2482.4	10	2817.4	5583.4	6417.4	5661.4	7225.4	37440.4	30455.4	38225.4	98432.4	66008.4	67225.4	4443.4	2860.4	2021.4	10	10	592.4	10	214.4	34.4	10	65.4	10	10	347.4	10
13C	391.179	7.219	19575.5	0.5	10551.5	9513.53	16049.5	14645.5	18890.5	16184.5	16116.5	9439.53	19575.5	981.533	10818.5	18734.5	11582.5	9412.53	13869.5	16236.5	12410.5	14319.5	9713.53	4783.53	5971.53	727.533	795.533	1320.53	10	10	10	10	10	195.533	10	10	373.533	10	10	162.533
13C	391.179	8.117	166552	2	120361	89639.5	126135	114232	148035	143266	110728	62846.5	128573	33629.5	47970.5	120767	131747	118621	166552	128729	101697	118625	51352.5	32896.5	29945.5	8199.47	10162.5	7247.47	52.4667	81.4667	932.467	10	10	10	10	10	10	10	10	10
13C	391.18	7.815	90542	1	30501	22585	72059	66072	89580	38145	75518	42966	86300	709	41715	90542	57000	55215	73786	38198	27736	31405	5428	2952	2164	1068	2254	1873	393	10	733	270	10	615	10	10	10	10	10	109
13C	391.18	8.31	720269	2	560456	437782	582761	543617	635969	637886	565419	348177	591919	44832.3	286938	539672	627851	575981	720269	600042	473939	530579	247232	143000	158015	49660.3	45390.3	36468.3	2777.33	5782.33	5085.33	745.333	1762.33	1740.33	1181.33	1494.33	1967.33	1297.33	1903.33	1409.33
13C	393.194	5.833	21612	4	369	937	2611	3585	4659	1972	5826	4307	6919	10	4397	9242	4393	4947	6936	21612	18410	19916	20605	13520	13384	7901	8821	6657	2186	2792	3990	1198	1983	2310	675	1500	2061	1571	1575	2308
13C	393.195	6.92	31919.5	4	10	10	1544.47	2024.47	2107.47	833.467	3213.47	1458.47	3575.47	10	2451.47	5297.47	6124.47	5355.47	6413.47	31919.5	23927.5	27707.5	11656.5	6679.47	4863.47	3994.47	5213.47	5856.47	607.467	1339.47	2397.47	10	287.467	468.467	10	51.4667	10	6.46667	277.467	530.467
13C	393.196	6.077	332441	8	1748.53	2486.53	17917.5	16785.5	19643.5	2191.53	33767.5	20579.5	42507.5	181.533	25923.5	67621.5	83777.5	90873.5	117369	301446	249066	294156	332441	225098	220965	12335.5	8134.53	7346.53	9466.53	11707.5	15772.5	2584.53	5392.53	4122.53	1092.53	1896.53	2886.53	1542.53	1946.53	1725.53
13C	393.196	7.229	59711.5	4	2099.53	1786.53	8958.53	9050.53	12864.5	2601.53	17469.5	11552.5	21049.5	10	16892.5	30780.5	31497.5	32699.5	42183.5	59711.5	47851.5	49132.5	2774.53	1213.53	2082.53	623.533	466.533	572.533	27.5333	10	523.533	58.5333	10	11.5333	10	10	73.5333	10	10	10
13C	393.196	7.575	439194	8	1876.87	1478.87	6279.87	6153.87	6786.87	1280.87	10101.9	5712.87	11851.9	12452.9	5414.87	14678.9	49227.9	52910.9	66674.9	133484	109728	129440	439194	312191	324996	244585	222222	206457	2516.87	3223.87	4656.87	10	10	10	10	10	10	10	10	124.867
13C	395.211	8.062	67603.1	48	66.0667	26.0667	10	43.0667	559.067	126.067	287.067	10	10	10	318.067	10	10	503.067	554.067	164.067	10	149.067	319.067	1022.07	1340.07	686.067	718.067	1602.07	6079.07	13023.1	14052.1	28930.1	7747.07	67603.1	10	10	10	171.067	3.06667	10
13C	395.211	6.61	211272	8	10	10	10	10	10	10	416.867	10	81.8667	271.867	503.867	490.867	1214.87	1108.87	1561.87	36744.9	29933.9	34793.9	211272	142803	142675	177832	199551	156433	32661.9	43853.9	58683.9	4607.87	9034.87	9929.87	845.867	2896.87	6503.87	3143.87	1953.87	4754.87
13C	395.211	7.579	204174	8	885.867	10	293.867	253.867	929.867	103.867	451.867	10	1020.87	1355.87	325.867	682.867	1610.87	1069.87	1370.87	4984.87	4957.87	6434.87	204174	145334	156242	195043	176408	157972	5393.87	5854.87	8223.87	10	10	10	10	10	90.8667	459.867	10	10
13C	409.19	5.665	24586.7	4	17445.7	14054.7	21624.7	17783.7	22834.7	20763.7	19856.7	14666.7	23145.7	122.733	10488.7	23579.7	15245.7	16484.7	17931.7	24586.7	17942.7	22436.7	4255.73	1425.73	1960.73	1005.73	936.733	1564.73	10	236.733	708.733	10	10	397.733	10	10	10	10	352.733	10
13C	409.191	6.964	14987.3	8	1246.27	1201.27	2546.27	2257.27	2228.27	1229.27	3397.27	2494.27	3632.27	112.267	2908.27	4867.27	4070.27	4474.27	5874.27	12115.3	7514.27	10498.3	14987.3	10440.3	9547.27	11759.3	13815.3	12536.3	3925.27	5802.27	6892.27	10	10	10	10	16.2667	10	10	10	10
13C	409.191	4.996	20746.8	2	16664.8	13542.8	17388.8	11342.8	15444.8	16657.8	12178.8	7860.8	17343.8	10	5455.8	14107.8	14836.8	20746.8	13001.8	17060.8	10040.8	11459.8	1626.8	2484.8	2343.8	1441.8	1014.8	661.8	570.8	790.8	1215.8	10	10	3.8	10	10	364.8	10	212.8	188.8
13C	422.193	8.297	65992.9	2	46770.9	35336.9	50174.9	45127.9	62362.9	58476.9	52443.9	26858.9	54038.9	4855.87	20219.9	47460.9	48413.9	46990.9	65992.9	61019.9	43198.9	50224.9	32223.9	17910.9	19998.9	7263.87	8119.87	4830.87	198.867	1307.87	1710.87	5.86667	10	253.867	217.867	10	10	202.867	189.867	10
13C	423.17	8.45	303675	24	104209	88023.3	185859	162192	204524	161434	180196	91937.3	182562	10	70698.3	194037	169989	163693	186731	231096	155498	176864	242195	119094	139044	213749	206405	202486	127218	206052	303675	12728.3	11088.3	26629.3	10	10	2248.27	10	239.267	1234.27
13C	424.21	5.966	20364.3	8	10	10	1896.33	2394.33	1690.33	266.333	3083.33	2714.33	3646.33	77.3333	1867.33	5527.33	4160.33	4310.33	5615.33	14744.3	12502.3	16662.3	20364.3	14799.3	12799.3	8866.33	6438.33	6025.33	1288.33	1501.33	2735.33	616.333	1442.33	1281.33	10	75.3333	1470.33	886.333	435.333	920.333
13C	426.226	6.114	16466.2	0.25	10149.2	8990.2	14147.2	12874.2	16466.2	13012.2	14380.2	9254.2	14942.2	10	5732.2	15418.2	8676.2	12316.2	9977.2	5004.2	4281.2	4920.2	126.2	148.2	466.2	142.2	10	10	10	80.2	10	10	10	142.2	10	10	10	10	10	10
13C	426.226	6.521	18410	8	9232	7034	13006	11317	11732	11491	12577	7477	10427	5328	6482	11356	6998	8316	10343	13586	11488	11171	18410	12899	11035	14191	15950	13611	3170	4586	5640	1410	2198	2261	621	1545	2470	1523	1573	1860
13C	503.205	8.968	32640.5	96	14940.5	9035.53	25530.5	19661.5	31058.5	20939.5	23129.5	11085.5	26627.5	519.533	12166.5	26519.5	16904.5	18169.5	20973.5	26235.5	16883.5	16862.5	21128.5	10805.5	11966.5	17369.5	17796.5	16225.5	11086.5	15631.5	26342.5	9909.53	17751.5	21377.5	10335.5	16971.5	31368.5	19665.5	25122.5	32640.5
13C	505.22	11.7	1.31746e+06	24	10	10	10.8667	10	2001.87	10	421.867	750.867	1161.87	10	1229.87	2986.87	2186.87	1803.87	3539.87	26127.9	21624.9	28127.9	226780	130923	166276	385759	415776	420366	414110	808962	1.31746e+06	11220.9	11269.9	20942.9	1848.87	3655.87	7570.87	2658.87	3500.87	5528.87
13C	519.202	10.681	484833	24	699.667	252.667	1041.67	5214.67	1763.67	947.667	4659.67	709.667	1218.67	395.667	755.667	682.667	4696.67	3484.67	6142.67	464.667	2320.67	4399.67	8231.67	737.667	248.667	438790	450925	452736	129118	280339	484833	2045.67	594.667	208.667	10	685.667	375.667	706.667	126.667	1195.67
13C	521.216	10.088	1.06396e+06	0.25	446478	395971	920180	717973	1.06396e+06	679515	905749	491117	993533	336723	496011	939379	851890	841122	912157	925917	657652	755192	883031	486695	547984	729827	733242	671351	197270	297892	478849	23223.4	27696.4	41988.4	6687.4	16009.4	23906.4	9879.4	17608.4	20701.4
13C	521.216	9.793	611153	0.25	249791	201687	512123	401818	611153	394003	496407	246508	546451	10	246337	499568	431512	435823	494977	452328	303722	346166	233573	109483	116253	127796	125904	123422	18974.2	22343.2	37443.2	4078.2	7496.2	7122.2	3346.2	5021.2	8736.2	4311.2	6334.2	6954.2
13C	534.22	9.165	446196	8	236536	184802	333139	290309	354588	305243	321809	200604	329138	209.667	188135	403723	303204	313431	367019	445599	339649	363177	446196	247336	249439	376555	368255	358790	206262	285974	445647	115469	204765	267319	69200.7	103643	237732	79477.7	98552.7	176092
13C	536.234	11.87	7.44621e+06	8	1655.13	1157.13	29681.1	25607.1	44624.1	2640.13	87711.1	44775.1	95194.1	45629.1	80440.1	195772	281628	306929	343045	2.30031e+06	1.82993e+06	2.40327e+06	7.44621e+06	5.53199e+06	6.23447e+06	315418	198889	210986	11835.1	16216.1	22338.1	4403.13	2500.13	6628.13	2951.13	5532.13	6546.13	4069.13	4876.13	6491.13
13C	550.214	10.973	369089	0.25	118916	107308	302709	228479	369089	200700	323923	153464	359350	92506.2	159273	360408	317110	311839	319905	344482	230120	280727	338194	159909	186330	23365.2	15332.2	16989.2	3527.2	5200.2	6595.2	2433.2	4227.2	4607.2	1981.2	3043.2	4342.2	1584.2	3036.2	3606.2
13C	552.23	10.289	5.82152e+06	0.25	3.18629e+06	2.9566e+06	5.26119e+06	4.5236e+06	5.82152e+06	4.3113e+06	5.15327e+06	3.41759e+06	5.5844e+06	2.79032e+06	3.6537e+06	5.53113e+06	5.26036e+06	5.27589e+06	5.36368e+06	5.3615e+06	4.20376e+06	4.61877e+06	2.29923e+06	1.24122e+06	1.29087e+06	434376	368370	365727	110895	162909	287761	53818.8	99345.8	115170	45178.8	74385.8	159647	52359.8	81564.8	116514
13C	552.23	9.961	4.97855e+06	0.25	2.93166e+06	2.67621e+06	4.51006e+06	3.9532e+06	4.97855e+06	3.95842e+06	4.35818e+06	2.86486e+06	4.75961e+06	20897.5	2.89456e+06	4.59134e+06	4.24375e+06	4.2862e+06	4.55139e+06	3.8025e+06	2.81109e+06	3.05315e+06	1.59253e+06	873563	967933	271915	235487	221206	72848.5	112197	192415	39044.5	72591.5	83508.5	30773.5	51555.5	99898.5	36629.5	52270.5	76066.5
13C	552.231	8.945	47994.3	4	22512.3	16999.3	33548.3	28105.3	35461.3	29371.3	32091.3	17330.3	33455.3	598.267	14354.3	31247.3	34342.3	34140.3	41472.3	47994.3	34537.3	33759.3	35621.3	19475.3	19786.3	15458.3	13038.3	9871.27	2715.27	3640.27	4120.27	1773.27	3322.27	3598.27	1559.27	1724.27	3653.27	1884.27	1533.27	2672.27
13C	563.282	12.086	17322.6	0.25	9745.6	7684.6	16841.6	12307.6	17322.6	16861.6	10770.6	5688.6	13019.6	3366.6	4657.6	11569.6	5050.6	3745.6	4826.6	2760.6	2373.6	3379.6	1807.6	721.6	1733.6	890.6	684.6	2167.6	396.6	1030.6	1512.6	10	856.6	972.6	10	1331.6	594.6	262.6	798.6	10
13C	565.239	11.698	342366	24	10	2239	10	453	10	10	10	10	2224	10	1643	10	10	1196	959	6095	4054	7470	45742	27164	30256	89581	95483	93524	88922	186089	342366	913	5373	3910	10	10	1898	720	10	1660
13C	567.221	9.793	44483.5	0.25	12377.5	16300.5	30370.5	29240.5	44483.5	22645.5	37498.5	15745.5	37872.5	10	11492.5	26946.5	26936.5	28300.5	32765.5	25503.5	17590.5	20936.5	14095.5	7967.47	7708.47	6776.47	5842.47	10188.5	2357.47	2770.47	5862.47	66.4667	783.467	10.4667	10	786.467	236.467	504.467	382.467	151.467
13C	567.222	10.681	368132	24	731.333	571.333	692.333	4385.33	2417.33	737.333	3917.33	538.333	1669.33	10	386.333	1728.33	3817.33	3339.33	3549.33	1137.33	3024.33	350.333	4458.33	257.333	3744.33	361849	360330	286796	116866	220126	368132	4904.33	2961.33	1141.33	1239.33	10	2313.33	10	19.3333	2004.33
13C	567.222	10.088	104170	8	20787.7	17855.7	46794.7	38677.7	58596.7	32898.7	47513.7	21829.7	53789.7	14255.7	22789.7	45001.7	43612.7	42693.7	45413.7	73176.7	52457.7	63440.7	104170	60388.7	55744.7	35544.7	29274.7	29171.7	6390.67	19173.7	27169.7	1765.67	1955.67	3609.67	588.667	1439.67	1904.67	1304.67	1798.67	1033.67
13C	581.236	10.091	173188	0.25	59706.1	50700.1	134710	104261	173188	96858.1	139244	66338.1	163933	52290.1	69394.1	157566	136205	128548	139262	140797	98427.1	117286	130379	68373.1	83650.1	116775	119239	108985	35292.1	34902.1	83952.1	4006.13	4651.13	7265.13	1245.13	1713.13	4945.13	1036.13	3021.13	3117.13
13C	581.236	9.794	143035	0.25	49780.5	39490.5	112970	86405.5	143035	82848.5	111987	50497.5	127138	95.5333	52565.5	119850	94341.5	97059.5	110575	102855	64102.5	76277.5	50561.5	9099.53	26704.5	26094.5	31758.5	32351.5	7575.53	7120.53	14164.5	1394.53	3536.53	2356.53	1162.53	2143.53	5422.53	1762.53	2489.53	3934.53
13C	584.285	8.495	5212.13	0.25	3329.13	3210.13	5033.13	4702.13	5043.13	5212.13	4980.13	2949.13	4304.13	275.133	1973.13	5139.13	3467.13	3465.13	3891.13	2886.13	2108.13	2251.13	674.133	402.133	159.133	706.133	57.1333	296.133	10	475.133	824.133	10	392.133	13.1333	10	10	36.1333	204.133	67.1333	96.1333
13C	596.247	11.889	224433	8	27705.1	26415.1	70578.1	48236.1	88485.1	42057.1	57891.1	29477.1	68206.1	15283.1	26727.1	57946.1	73115.1	68075.1	83308.1	82034.1	53587.1	82117.1	224433	137570	169216	13918.1	7394.13	10627.1	820.133	1357.13	4871.13	642.133	438.133	422.133	489.133	1583.13	4103.13	926.133	2197.13	2473.13
13C	597.232	9.965	50753.3	0.25	22765.3	16866.3	40383.3	35756.3	50753.3	31575.3	40386.3	23130.3	45582.3	16164.3	19304.3	37156.3	35187.3	33077.3	38686.3	25853.3	17626.3	21794.3	12305.3	5220.27	6230.27	6461.27	5630.27	3917.27	1185.27	1712.27	1575.27	46.2667	337.267	325.267	270.267	91.2667	332.267	228.267	900.267	972.267
13C	597.287	8.711	16735.2	0.25	11530.2	8259.2	13017.2	12546.2	16735.2	15293.2	14078.2	6788.2	13929.2	3036.2	7227.2	12220.2	12099.2	11518.2	14109.2	13990.2	7934.2	7030.2	3451.2	1292.2	1569.2	178.2	758.2	174.2	402.2	426.2	10	10	10	10	10	10	10	70.2	10	10
13C	597.288	8.869	14670.5	0.25	12680.5	9775.47	12705.5	10270.5	13250.5	14670.5	11176.5	5891.47	11133.5	5679.47	4528.47	10034.5	10617.5	9897.47	12829.5	12096.5	8854.47	7551.47	1869.47	978.467	888.467	348.467	415.467	10	39.4667	380.467	10	10	257.467	10	47.4667	10	71.4667	10	24.4667	38.4667
13C	597.288	8.521	8980.4	2	6060.4	4892.4	7617.4	6843.4	6786.4	8171.4	7207.4	3377.4	6028.4	1817.4	4190.4	4084.4	6366.4	5283.4	8980.4	7398.4	4421.4	3900.4	1862.4	522.4	327.4	213.4	407.4	914.4	10	10	36.4	10	10	10	10	10	10	10	10	10
13C	598.234	10.289	95530.5	0.25	41792.5	34348.5	89533.5	62581.5	95530.5	63979.5	88816.5	46091.5	87069.5	32521.5	39987.5	78401.5	74448.5	74468.5	77892.5	70852.5	48522.5	62006.5	25381.5	14545.5	13639.5	6887.47	4110.47	5054.47	1273.47	3308.47	4232.47	1143.47	1098.47	2001.47	447.467	819.467	1162.47	199.467	1508.47	2286.47
13C	598.235	9.966	113885	0.25	51910.4	41612.4	95228.4	77631.4	113885	73093.4	93259.4	51281.4	110466	30056.4	41623.4	84802.4	81449.4	78414.4	88074.4	61888.4	38943.4	50560.4	19880.4	12626.4	12813.4	6466.4	4561.4	4596.4	1434.4	1951.4	2921.4	1036.4	1685.4	2751.4	1643.4	1014.4	2653.4	1835.4	310.4	993.4
13C	612.252	10.29	182135	0.25	69873.8	63380.8	148915	125878	182135	114450	152086	82517.8	173430	60593.8	88381.8	179586	164455	155290	163707	159560	119348	134469	53012.8	23686.8	25921.8	9037.8	8277.8	7866.8	4123.8	5537.8	7471.8	2118.8	3642.8	3544.8	1675.8	3571.8	4279.8	2664.8	3014.8	3198.8
13C	612.252	9.964	230847	0.25	97195.5	83150.5	191902	158978	230847	159473	189708	95177.5	217928	305.533	104457	219353	185399	193953	207446	154206	101079	119976	47317.5	22880.5	25146.5	8500.53	6968.53	6187.53	2999.53	3392.53	7292.53	2341.53	2587.53	3248.53	669.533	2397.53	4582.53	1063.53	2492.53	3619.53
13C	614.321	8.657	7701.53	4	3460.53	2056.53	4793.53	5114.53	6290.53	4083.53	5797.53	3383.53	6030.53	564.533	3222.53	5657.53	5273.53	5805.53	6477.53	7701.53	6682.53	3585.53	793.533	721.533	488.533	366.533	340.533	252.533	195.533	46.5333	219.533	217.533	10	10	10	10	10	10	11.5333	21.5333
13C	614.323	9.329	18858.9	8	9376.87	7341.87	12444.9	12137.9	13694.9	11534.9	12770.9	7204.87	11640.9	413.867	6460.87	13252.9	8132.87	8348.87	10692.9	14738.9	11211.9	10217.9	18858.9	12308.9	11230.9	6458.87	6170.87	3997.87	420.867	1104.87	1427.87	364.867	931.867	325.867	196.867	247.867	419.867	435.867	10	347.867
13C	614.326	9.708	10372.1	0.25	5869.13	4334.13	8154.13	7686.13	10372.1	7428.13	7658.13	4092.13	8691.13	10	4326.13	9354.13	4004.13	4237.13	5578.13	4669.13	3444.13	3517.13	691.133	1060.13	867.133	10	204.133	147.133	137.133	10	800.133	10	10	10	10	10	161.133	112.133	10	103.133
13C	616.339	8.678	5995.13	8	10	103.133	967.133	935.133	1715.13	1086.13	1139.13	726.133	1303.13	10	1480.13	1594.13	1198.13	1089.13	2356.13	5378.13	3771.13	3837.13	5995.13	4098.13	3829.13	2172.13	2111.13	1423.13	53.1333	10	10	10	10	10	10	10	10	10	10	10
13C	619.191	10.677	74323.8	12	10	10	620.8	795.8	981.8	391.8	864.8	69.8	377.8	233.8	844.8	131.8	10	299.8	1102.8	574.8	242.8	1278.8	451.8	807.8	131.8	54886.8	55671.8	74323.8	17344.8	33443.8	73911.8	409.8	130.8	10	46.8	5.8	49.8	120.8	238.8	33.8
13C	628.301	9.382	19150.2	0.25	14397.2	10138.2	15921.2	14639.2	19150.2	18268.2	15369.2	7253.2	16134.2	4244.2	7767.2	15009.2	13651.2	13836.2	16189.2	7442.2	5783.2	6297.2	2942.2	1382.2	1572.2	974.2	1617.2	1214.2	839.2	791.2	766.2	10	445.2	361.2	54.2	14.2	3.2	453.2	170.2	10
13C	628.301	9.76	11164	0.25	7423	5658	9541	6705	11164	11090	7752	3812	8652	1979	5076	8232	7345	7643	9110	6349	4378	4110	397	272	265	10	508	167	166	562	182	126	146	33	10	208	210	91	69	445
13C	628.303	9.57	7288.4	2	4434.4	3825.4	5179.4	4557.4	5472.4	4395.4	5161.4	2397.4	4995.4	4775.4	2912.4	5531.4	4525.4	4923.4	7288.4	5193.4	3489.4	4381.4	1919.4	967.4	688.4	10	304.4	374.4	23.4	1007.4	36.4	10	246.4	216.4	10	10	114.4	10	70.4	134.4
13C	628.304	9.229	7754.8	2	6890.8	4795.8	6155.8	6374.8	6148.8	7272.8	7216.8	4431.8	6912.8	10	4139.8	7052.8	6113.8	7615.8	7754.8	4987.8	4122.8	3890.8	1651.8	745.8	1081.8	677.8	99.8	235.8	10	5.8	794.8	183.8	10	10	10	10	50.8	21.8	25.8	10
13C	650.202	9.966	112203	0.25	47900.7	38588.7	93672.7	72951.7	112203	72889.7	84455.7	47500.7	102500	36324.7	35877.7	95214.7	70593.7	73601.7	91649.7	61743.7	45982.7	53093.7	18888.7	8778.73	10311.7	2788.73	3299.73	3539.73	724.733	1515.73	1754.73	448.733	928.733	1699.73	684.733	406.733	1530.73	175.733	1147.73	975.733
13C	650.203	10.29	102948	0.25	41511.3	34567.3	85234.3	68510.3	102948	64322.3	86378.3	44725.3	97314.3	37339.3	37285.3	90369.3	73765.3	78193.3	88515.3	80465.3	60929.3	67239.3	24822.3	10008.3	12688.3	4286.33	3629.33	4427.33	1304.33	1707.33	3158.33	462.333	1055.33	2065.33	462.333	1261.33	1934.33	990.333	930.333	2326.33
13C	671.282	6.772	32716.2	2	6042.2	3737.2	18383.2	18127.2	22168.2	5624.2	22593.2	15109.2	24963.2	758.2	12761.2	27928.2	20821.2	23669.2	32716.2	31864.2	20912.2	19606.2	51.2	52.2	10	10	752.2	131.2	515.2	278.2	10	54.2	10	208.2	10	127.2	5.2	10	129.2	115.2
13C	709.315	10.678	17493.5	0.25	5333.53	6498.53	12725.5	11103.5	17493.5	7298.53	14390.5	8172.53	12871.5	4001.53	3871.53	14401.5	13169.5	12902.5	13135.5	13735.5	9401.53	9851.53	12057.5	8791.53	9365.53	11683.5	10938.5	10881.5	6928.53	10149.5	14237.5	2280.53	4919.53	1281.53	1834.53	1948.53	2911.53	891.533	857.533	2305.53
13C	715.299	8.653	35078.5	1	2449.53	1989.53	1388.53	1560.53	1823.53	2159.53	527.533	491.533	974.533	35078.5	822.533	959.533	371.533	437.533	375.533	250.533	580.533	10	94.5333	55.5333	452.533	243.533	30.5333	77.5333	117.533	61.5333	173.533	106.533	139.533	192.533	214.533	124.533	195.533	37.5333	273.533	185.533
13C	715.301	8.116	91294.6	2	13670.6	9148.6	49756.6	43411.6	56106.6	12441.6	57906.6	30918.6	60111.6	195.6	24533.6	63331.6	61961.6	63210.6	91294.6	60666.6	39917.6	37026.6	826.6	226.6	204.6	479.6	414.6	395.6	511.6	323.6	395.6	50.6	232.6	594.6	10	465.6	619.6	32.6	415.6	69.6
13C	715.301	7.973	132833	2	14392.3	12180.3	61828.3	57357.3	73156.3	16629.3	70842.3	37999.3	75092.3	111.267	35071.3	80058.3	84550.3	86768.3	132833	73039.3	48556.3	49156.3	812.267	484.267	336.267	347.267	523.267	452.267	143.267	270.267	625.267	214.267	321.267	172.267	74.2667	164.267	179.267	10	267.267	129.267
13C	725.305	7.501	37337.3	24	10	10	10	10	10	261.267	10	10	10	10	10	10	10	10	10	10	10	10	10	10	10	6136.27	9331.27	6041.27	11655.3	20168.3	37337.3	10	10	10	10	10	10	10	10	10
13C	725.307	7.785	106623	24	10	10	10	10	41.3333	10	10	10	10	34.3333	10	10	10	10	10	10	10	10	10	10	10	13090.3	22546.3	13848.3	34387.3	52584.3	106623	868.333	309.333	217.333	10	10	10	10	47.3333	181.333
13C	727.326	9.692	18020.7	0.25	9990.73	8609.73	16024.7	13034.7	18020.7	13596.7	14795.7	6709.73	16204.7	2626.73	7554.73	12060.7	12330.7	12525.7	12843.7	14351.7	11025.7	11055.7	13833.7	6036.73	4971.73	13053.7	14930.7	12289.7	7248.73	7362.73	8195.73	1053.73	1199.73	2012.73	3.73333	638.733	2098.73	1241.73	567.733	1972.73
13C	740.327	11.414	100566	0.25	28712.8	28959.8	78184.8	52889.8	100566	52024.8	80060.8	33007.8	95240.8	25698.8	39600.8	82635.8	68867.8	75587.8	68028.8	73466.8	43128.8	51767.8	42185.8	22055.8	16717.8	14602.8	13946.8	12471.8	2985.8	4226.8	6033.8	1774.8	1329.8	1957.8	1156.8	1261.8	3937.8	980.8	2067.8	3010.8
13C	740.328	8.548	14011.1	0.25	9572.13	6871.13	11387.1	9404.13	12401.1	14011.1	9527.13	5116.13	9364.13	713.133	5152.13	11752.1	4749.13	4428.13	7127.13	8965.13	6806.13	5439.13	3849.13	1438.13	1896.13	3535.13	3398.13	2769.13	2750.13	3225.13	4482.13	1639.13	4616.13	6131.13	3158.13	5345.13	11492.1	4774.13	7585.13	9439.13
13C	740.328	12.547	11944.3	8	2214.27	2661.27	8297.27	4996.27	11093.3	5822.27	10737.3	3559.27	10078.3	2464.27	4745.27	8919.27	11815.3	4231.27	9862.27	9802.27	3794.27	7032.27	11944.3	3331.27	3891.27	3872.27	4614.27	6001.27	499.267	1700.27	773.267	31.2667	155.267	870.267	86.2667	720.267	436.267	743.267	541.267	874.267
13C	740.328	10.965	220708	0.25	73940.4	70494.4	176141	137594	220708	125614	169365	80323.4	199528	53467.4	81334.4	198547	145731	151516	157433	182786	116105	126538	129666	49512.4	51914.4	42900.4	30131.4	35477.4	5591.4	9668.4	15849.4	3483.4	5210.4	6508.4	3111.4	4408.4	10406.4	2511.4	3852.4	8139.4
13C	740.328	11.239	67122.3	0.25	20872.3	20465.3	49310.3	37917.3	67122.3	27769.3	48844.3	25089.3	56339.3	13070.3	23981.3	58266.3	38261.3	38543.3	45287.3	42802.3	32448.3	36786.3	30616.3	9748.27	13060.3	7130.27	4751.27	10857.3	1526.27	1594.27	3415.27	634.267	1989.27	1817.27	742.267	1381.27	2158.27	1051.27	1128.27	1757.27
13C	740.331	9.117	20854.7	0.25	6080.73	10511.7	16586.7	6521.73	20854.7	20012.7	8459.73	7697.73	7649.73	2299.73	6059.73	19016.7	9563.73	10213.7	13622.7	16127.7	12622.7	11214.7	10801.7	5192.73	5639.73	9781.73	7511.73	7196.73	5219.73	6564.73	9786.73	5352.73	8672.73	9739.73	4760.73	7773.73	17832.7	9159.73	13695.7	18522.7
13C	742.344	10.376	79032.9	8	10	10	164.933	10	205.933	372.933	144.933	10	92.9333	10	10	76.9333	448.933	309.933	448.933	4396.93	2905.93	2923.93	79032.9	35751.9	35968.9	52065.9	40346.9	39855.9	1482.93	1067.93	482.933	10	10	10	10	56.9333	10	10	10	62.9333
13C	742.344	10.073	43690.4	8	105.4	10	53.4	55.4	606.4	10	439.4	94.4	689.4	10	210.4	388.4	954.4	546.4	909.4	3481.4	2071.4	2528.4	43690.4	20634.4	22323.4	42206.4	43068.4	28738.4	1966.4	2425.4	4067.4	10	10	199.4	10	10	116.4	28.4	10	10
13C	742.345	10.542	127446	8	10	10	10	10	10	10	10	10	10	10	113.733	125.733	10	772.733	1319.73	3475.73	3415.73	4931.73	127446	50067.7	56765.7	65319.7	46109.7	50575.7	2111.73	424.733	2203.73	524.733	10	10	10	300.733	10	10	477.733	164.733
13C	758.338	9.667	147028	0.25	69540.9	55641.9	137881	107798	147028	111874	98227.9	51830.9	113836	4382.87	47804.9	109820	79549.9	101315	111111	110138	72291.9	70983.9	45455.9	14733.9	11485.9	10412.9	6500.87	8417.87	1801.87	2301.87	2174.87	786.867	1118.87	734.867	755.867	1122.87	2663.87	32.8667	1204.87	1191.87
13C	758.338	9.798	273573	0.25	140323	115356	232674	181621	273573	199743	221844	107990	242866	57493	124163	248405	183701	201557	205488	231973	140416	136766	74492	34001	28577	7542	6606	7094	1342	3514	4570	461	536	685	693	1249	2974	1672	982	1474
13C	758.339	9.423	22795.5	0.25	12766.5	9146.53	18109.5	13153.5	22795.5	15568.5	17295.5	7768.53	17266.5	3660.53	7803.53	15419.5	11840.5	12615.5	17762.5	14363.5	12469.5	7958.53	6176.53	2403.53	2892.53	246.533	385.533	301.533	89.5333	10	1202.53	10	10	10	10	10	179.533	10	10	10
13C	758.341	9.919	248545	1	23192.1	15423.1	24010.1	19314.1	25589.1	27120.1	24711.1	14513.1	25849.1	77906.1	18617.1	248545	23361.1	26223.1	28080.1	30097.1	17615.1	16742.1	11130.1	34162.1	6680.07	3603.07	6746.07	1420.07	1263.07	927.067	1439.07	230.067	1217.07	617.067	537.067	10	598.067	49.0667	760.067	177.067
13C	813.268	8.434	6353.67	0.5	1343.67	740.667	3141.67	3273.67	4322.67	1241.67	3221.67	2300.67	6353.67	746.667	1766.67	3061.67	3792.67	3498.67	5778.67	2667.67	2042.67	3639.67	10	156.667	2.66667	83.6667	180.667	10	114.667	74.6667	10	113.667	10	10	51.6667	10	10	47.6667	1.66667	10
13C	813.347	9.142	2706.2	0.25	2408.2	2418.2	1139.2	961.2	1233.2	2706.2	238.2	10	294.2	10	10	168.2	10	10	10	10	10	10	10	10	10	10	10	10	10	10	10	10	10	10	10	10	10	10	10	10
13C	813.349	10.047	4774.73	0.25	3712.73	3214.73	3352.73	1739.73	3404.73	4774.73	820.733	638.733	293.733	795.733	370.733	759.733	10	10	10	10	10	10	10	10	10	10	10	10	10	10	10	10	10	10	10	10	10	10	10	10
13C	835.453	11.748	7295.27	4	10	10	94.2667	705.267	383.267	10	459.267	481.267	851.267	10	396.267	1229.27	1433.27	1218.27	2067.27	7295.27	4209.27	4578.27	1009.27	384.267	448.267	10	10	10	10	2.26667	10	10	10	10	10	10	49.2667	10	10	10
13C	851.448	10.777	2579.67	1	1718.67	1491.67	2479.67	1703.67	2298.67	2386.67	2187.67	1135.67	2533.67	1001.67	1078.67	2579.67	1748.67	1938.67	2398.67	1922.67	1334.67	789.667	536.667	229.667	170.667	519.667	540.667	261.667	10	254.667	1050.67	10	10	10	10	10	10	10	10	10
13C	946.435	11.072	9197.53	0.25	2617.53	2007.53	4866.53	3995.53	9197.53	682.533	2508.53	2162.53	7665.53	2459.53	5117.53	8448.53	8492.53	3112.53	2698.53	3416.53	3886.53	4048.53	6926.53	2215.53	2360.53	2873.53	1309.53	2943.53	1193.53	495.533	2223.53	72.5333	218.533	1156.53	318.533	10	555.533	37.5333	679.533	515.533
13C	946.438	11.217	8699.67	8	2022.67	1823.67	8687.67	3844.67	5236.67	4712.67	6023.67	2247.67	4306.67	2483.67	3273.67	5660.67	4318.67	3226.67	3469.67	5167.67	4409.67	3988.67	8699.67	1524.67	2775.67	2676.67	2127.67	3783.67	1631.67	535.667	1925.67	10	90.6667	10	10	10	1801.67	352.667	10	595.667

### Sheet: 2_MaxMeanIntensity_Time
				Incubation Time (hr)	0	0.25	0.5	1	2	4	8	12	24	48	72	96
Isotope	mz	RT	Max	Timepoint	+fecal_+lignin_0hr	+fecal_+lignin_0.25hr	+fecal_+lignin_0.5hr	+fecal_+lignin_1hr	+fecal_+lignin_2hr	+fecal_+lignin_4hr	+fecal_+lignin_8hr	+fecal_-+ignin_12hr	+fecal_+lignin_24hr	+fecal_+lignin_48hr	+fecal_+lignin_72hr	+fecal_+lignin_96hr
13C	172.069	4.239	848380	2	628963	739116	808707	515152	848380	402973	53970.1	55785.7	62511.1	58472.1	30509.7	17163.7
13C	174.086	2.953	14544.3	24	597.622	967.956	1251.27	10	830.267	848.267	308.978	6762.93	14544.3	9278.93	6197.93	9703.93
13C	175.061	3.441	39339.3	4	20729.6	24845.3	31237.6	17346.6	31575.6	39339.3	28492.3	22299.3	3866.27	1193.93	1074.27	461.978
13C	176.1	2.531	43657.6	96	10	10	10	10	10	10	10	10	469.4	23362.3	28349.9	43657.6
13C	176.101	2.952	90804.9	48	10	10	10	71.1333	10	14.4667	58.4667	3997.4	82481.7	90804.9	52781.9	78625.4
13C	190.08	2.772	92259.9	48	10	10	60.8444	10	10	10	10	33514.2	79691.9	92259.9	83692.2	91107.9
13C	196.128	5.519	418143	8	116914	164634	242189	156201	289770	389211	418143	398896	106799	35129.9	23121.6	23307.3
13C	205.099	4.014	18477.5	0.25	16335.8	18477.5	15445.5	5043.13	2737.8	2880.47	1755.47	2247.8	3508.13	4485.8	1487.13	300.467
13C	205.1	4.234	1.76677e+06	4	81816.2	157036	419774	373046	939917	1.76677e+06	783939	8693.2	6633.2	5142.53	3568.53	3196.53
13C	220.118	7.104	2.00987e+06	12	10	10	10	38.5111	10	10	1.09528e+06	2.00987e+06	1.98485e+06	1.8895e+06	1.7291e+06	1.99972e+06
13C	236.114	4.446	2.20371e+06	8	552.267	1108.6	3701.07	3836.4	14575.7	395076	2.20371e+06	276093	770.067	3860.07	4946.07	4882.4
13C	315.173	8.942	488502	96	643.311	795.644	10	902.644	369.822	10	10	10	9740.47	104900	288267	488502
13C	319.205	7.005	58227.9	48	616.578	707.533	327.578	1083.53	451.533	492.533	486.2	4785.53	33221.9	58227.9	48101.9	46519.9
13C	328.242	11.976	291407	96	69434.1	99597.1	125241	122594	144040	184735	163834	197360	210019	217241	217330	291407
13C	346.123	9.176	1.05858e+07	0.25	8612956	1.05858e+07	9982776	6.61308e+06	9523407	8.19066e+06	2297612	3.62426e+06	3.60236e+06	2.90922e+06	2.29241e+06	1.97823e+06
13C	347.163	5.006	52679	96	370.333	103.667	10	17.6667	124	43.3333	10	10	10	5305.33	19647	52679
13C	347.167	4.082	76291	96	183	115.222	497.333	66.1111	449	440.667	3325.67	12735	10819.3	68159.7	62392.7	76291
13C	348.139	8.882	424293	4	840.356	942.022	3772.87	6150.2	27680.9	424293	17258.9	983.533	337.689	483.2	444.022	649.2
13C	348.203	8.08	166874	8	10653.1	15896.1	24301.4	26633.9	21034.1	67661.4	166874	46310.1	2858.4	2474.4	2749.4	1842.4
13C	349.308	9.917	45258.2	12	6228.87	9893.87	14960.9	17498.9	21890.9	34674.5	37217.9	45258.2	40220.2	23449.2	14350.9	11171.9
13C	351.194	3.773	207435	96	45.4889	39.8222	61.3111	10	79.3111	10	17.1556	32.3111	1012.8	38402.5	81112.8	207435
13C	361.141	11.162	595914	2	388640	553994	567249	392588	595914	537446	375847	253755	45033.1	414.067	744.4	431.244
13C	377.201	7.036	10563.9	0.25	7997.53	10563.9	9627.87	6454.2	8916.2	6433.53	608.2	843.2	1795.87	415.867	167.578	10
13C	377.201	8.802	173961	24	394.733	401.267	1126.6	2214.6	1789.27	7738.27	49774.9	105421	173961	90935.6	28526.6	14961.6
13C	381.232	6.346	77222.1	8	769.4	971.6	2045.07	2803.6	6434.73	35373.7	77222.1	3108.4	204.133	86.2667	28.4667	122.467
13C	391.179	7.219	16573.5	0.25	12038.2	16573.5	15043.9	10178.2	11621.5	14322.2	6822.87	947.867	10	71.8444	131.178	60.8444
13C	391.179	8.117	138974	2	112045	135178	100716	67455.8	138974	116351	38064.8	8536.47	355.467	10	10	10
13C	391.18	7.815	68261.3	0.5	41715	64599	68261.3	44322	62000.3	32446.3	3514.67	1731.67	378.667	298.333	10	43
13C	391.18	8.31	641367	2	527000	605824	501839	290481	641367	534854	182749	43839.7	4548.33	1416	1547.67	1536.67
13C	393.194	5.833	19979.3	4	1305.67	3405.33	5684	4549.67	5425.33	19979.3	15836.3	7793	2989.33	1830.33	1412	1818
13C	393.195	6.92	27851.5	4	521.489	1655.13	2749.13	2586.31	5964.47	27851.5	7733.13	5021.47	1448.13	255.311	23.8222	271.467
13C	393.196	6.077	281556	4	7384.2	12873.5	32284.9	31242.2	97339.9	281556	259501	9272.2	12315.5	4033.2	1958.53	1738.2
13C	393.196	7.229	52231.9	4	4281.53	8172.2	16690.5	15894.4	35460.2	52231.9	2023.53	554.2	187.022	26.6889	31.1778	10
13C	393.196	7.575	358794	8	3211.87	4740.53	9222.2	10848.9	56271.2	124217	358794	224421	3465.87	10	10	48.2889
13C	395.211	8.062	34760.1	48	34.0444	242.733	102.356	112.689	355.711	107.711	893.733	1002.07	11051.4	34760.1	10	61.3778
13C	395.211	6.61	177939	12	10	10	169.578	422.2	1295.2	33824.2	165583	177939	45066.5	7857.53	3415.53	3284.2
13C	395.211	7.579	176474	12	396.578	429.2	494.244	788.2	1350.53	5459.2	168583	176474	6490.87	10	36.9556	159.956
13C	409.19	5.665	21655.4	4	17708.4	20460.7	19223.1	11397.1	16554.1	21655.4	2547.4	1169.07	318.489	139.244	10	124.244
13C	409.191	6.964	12703.6	12	1664.6	1904.93	3174.6	2629.27	4806.27	10042.6	11658.3	12703.6	5539.93	10	12.0889	10
13C	409.191	4.996	16195.1	2	15865.5	14481.8	12461.1	6524.53	16195.1	12853.8	2151.8	1039.47	859.133	7.93333	128.267	137.2
13C	422.193	8.297	55322.5	0.25	44094.2	55322.5	44447.2	24178.9	53799.2	51481.2	23377.9	6738.2	1072.53	89.9111	79.2889	134.244
13C	423.17	8.45	212315	24	126031	176050	151565	88248.5	173471	187820	166778	207547	212315	16815.3	756.089	494.511
13C	424.21	5.966	15987.7	8	638.778	1450.33	3148	2490.67	4695.33	14636.3	15987.7	7110	1841.67	1113.33	518.556	747.333
13C	426.226	6.114	14117.5	0.25	11095.5	14117.5	12858.9	7053.47	10323.2	4735.2	246.867	54.0667	33.4	54.0667	10	10
13C	426.226	6.521	14584	12	9757.33	11513.3	10160.3	7722	8552.33	12081.7	14114.7	14584	4465.33	1956.33	1545.33	1652
13C	503.205	8.968	25809.5	96	16502.2	23886.5	20280.9	13068.5	18682.5	19993.9	14633.5	17130.5	17686.9	16346.2	19558.5	25809.5
13C	505.22	11.7	846844	24	10.2889	673.956	778.2	1408.91	2510.2	25293.5	174660	407300	846844	14477.9	4358.53	3896.2
13C	519.202	10.681	447483	12	664.667	2642	2196	611.333	4774.67	2395	3072.67	447483	298096	949.667	357.111	676.333
13C	521.216	10.088	868390	2	587543	820482	796800	590705	868390	779587	639237	711474	324671	30969.4	15534.4	16063.1
13C	521.216	9.793	468992	0.25	321201	468992	429789	248638	454104	367406	153103	125708	26253.5	6232.2	5701.2	5866.53
13C	534.22	9.165	382808	4	251492	316713	283850	197356	327884	382808	314323	367866	312627	195851	136858	118041
13C	536.234	11.87	6.40422e+06	8	10831.1	24290.5	75893.5	107280	310534	2.17784e+06	6.40422e+06	241764	16796.5	4510.47	5009.8	5145.47
13C	550.214	10.973	316285	2	176311	266090	278913	204063	316285	285110	228145	18562.2	5107.53	3755.87	3122.2	2742.2
13C	552.23	10.289	5.29998e+06	2	3.80136e+06	4.88547e+06	4.71842e+06	3.99172e+06	5.29998e+06	4.72801e+06	1.61044e+06	389491	187188	89444.8	93070.5	83479.5
13C	552.23	9.961	4.36044e+06	2	3.37264e+06	4.29672e+06	3.99422e+06	2.50227e+06	4.36044e+06	3.22225e+06	1.14467e+06	242870	125820	65048.1	60742.5	54988.8
13C	552.231	8.945	38763.6	4	24353.3	30979.3	27625.6	15399.9	36651.6	38763.6	24960.9	12789.3	3491.93	2897.93	2312.27	2029.93
13C	563.282	12.086	15497.3	0.25	11423.9	15497.3	9826.27	6531.27	4540.93	2837.93	1420.93	1247.6	979.933	613.067	645.4	357.067
13C	565.239	11.698	205792	24	753	157.667	748	554.333	721.667	5873	34387.3	92862.7	205792	3398.67	639.333	796.667
13C	567.221	9.793	32123.1	0.25	19682.8	32123.1	30372.1	12816.3	29334.1	21343.5	9923.8	7602.47	3663.47	286.8	344.311	346.133
13C	567.222	10.681	336325	12	665	2513.33	2041.67	708.222	3568.67	1504	2820	336325	235042	3002.33	1187.56	677.889
13C	567.222	10.088	73434.3	8	28479.3	43391	41044.3	27349	43906.7	63025	73434.3	31330.3	17578	2443.67	1311	1379
13C	581.236	10.091	134672	2	81705.5	124769	123172	93083.5	134672	118837	94134.1	115000	51382.1	5307.47	2634.47	2391.47
13C	581.236	9.794	104096	0.25	67413.5	104096	96540.5	57503.5	100659	81078.2	28788.5	30068.2	9620.2	2429.2	2909.53	2728.87
13C	584.285	8.495	4985.8	0.25	3857.47	4985.8	4077.8	2462.47	3607.8	2415.13	411.8	353.133	436.422	138.422	18.7111	122.467
13C	596.247	11.889	177073	8	41566.1	59592.8	51858.1	33318.8	74832.8	72579.5	177073	10646.5	2349.47	500.8	2058.47	1865.47
13C	597.232	9.965	39361.6	0.25	26671.6	39361.6	36366.3	24208.3	35650.3	21757.9	7918.6	5336.27	1490.93	236.267	231.267	700.267
13C	597.287	8.711	14858.2	0.25	10935.5	14858.2	11598.5	7494.53	12575.5	9651.53	2104.2	370.2	279.467	10	10	30.0667
13C	597.288	8.869	12730.5	0.25	11720.5	12730.5	9400.47	6747.47	11114.8	9500.8	1245.47	257.978	143.311	92.4889	42.9778	24.3111
13C	597.288	8.521	7267.07	0.25	6190.07	7267.07	5537.73	3364.07	6876.73	5240.07	904.067	511.733	18.8	10	10	10
13C	598.234	10.289	75603.1	2	55224.8	74030.5	73992.5	50303.5	75603.1	60460.5	17855.5	5350.8	2938.13	1414.47	809.8	1331.47
13C	598.235	9.966	88203.4	0.25	62917.1	88203.4	85002.4	52160.7	82646.1	50464.1	15106.7	5208.07	2102.4	1824.4	1770.4	1046.4
13C	612.252	10.29	161150	2	94056.5	140821	136011	109520	161150	137792	34207.1	8394.13	5711.13	3102.13	3175.8	2959.47
13C	612.252	9.964	195599	2	124083	183099	167604	108038	195599	125087	31781.5	7218.87	4561.53	2725.87	2549.87	2391.87
13C	614.321	8.657	5989.87	4	3436.87	5162.87	5070.53	3148.2	5852.2	5989.87	667.867	319.867	153.867	79.1778	10	14.3556
13C	614.323	9.329	14132.9	8	9721.2	12455.9	10538.9	6709.2	9058.2	12056.2	14132.9	5542.53	984.533	540.867	288.2	264.578
13C	614.326	9.708	8495.47	0.25	6119.13	8495.47	6813.8	4563.42	4606.47	3876.8	872.8	120.422	315.756	10	60.3778	75.0889
13C	616.339	8.678	4640.8	8	360.089	1245.47	1056.13	1028.09	1547.8	4328.8	4640.8	1902.13	24.3778	10	10	10
13C	619.191	10.677	61627.5	12	213.6	723.133	437.467	403.467	470.867	698.8	463.8	61627.5	41566.8	183.533	34.1333	131.133
13C	628.301	9.382	17352.5	0.25	13485.5	17352.5	12918.9	9006.87	14558.9	6507.53	1965.53	1268.53	798.867	272.133	23.8667	211.133
13C	628.301	9.76	9653	0.25	7540.67	9653	6738.67	5095.67	8032.67	4945.67	311.333	228.333	303.333	101.667	142.667	201.667
13C	628.303	9.57	5579.07	2	4479.73	4808.4	4184.73	4406.4	5579.07	4354.73	1191.73	229.6	355.733	157.6	44.8	71.6
13C	628.304	9.229	7161.47	2	5947.47	6598.8	6187.13	3734.2	7161.47	4333.8	1159.8	337.8	270.2	67.9333	23.6	19.2
13C	650.202	9.966	86014.7	0.25	60054.1	86014.7	78152.1	55805.7	78615.1	53606.7	12659.7	3209.4	1331.73	1025.73	874.067	766.4
13C	650.203	10.29	80158	2	53771	78593.7	76139.3	54998	80158	69544.7	15839.7	4114.33	2056.67	1194.33	1219.33	1415.67
13C	671.282	6.772	25735.5	2	9387.53	15306.5	20888.5	13815.9	25735.5	24127.5	37.8	297.8	267.8	90.8	47.4667	84.8
13C	709.315	10.678	13069.2	2	8185.87	11965.2	11811.5	7424.87	13069.2	10996.2	10071.5	11167.9	10438.5	2827.2	2231.53	1351.53
13C	715.299	8.653	12286.9	1	1942.53	1847.87	664.533	12286.9	394.867	280.356	200.867	117.2	117.533	146.2	178.2	165.533
13C	715.301	8.116	72155.6	2	24191.9	37319.9	49645.6	29353.6	72155.6	45870.3	419.267	429.933	410.267	292.6	365.067	172.6
13C	715.301	7.973	101384	2	29466.9	49047.6	61311.3	38413.6	101384	56917.3	544.267	440.933	346.267	235.933	139.267	135.511
13C	725.305	7.501	23053.6	24	10	93.7556	10	10	10	10	10	7169.6	23053.6	10	10	10
13C	725.307	7.785	64531.7	24	10	20.4444	10	18.1111	10	10	10	16495	64531.7	465	10	79.5556
13C	727.326	9.692	14884.1	0.25	11541.7	14884.1	12570.1	7414.07	12566.7	12144.4	8280.73	13424.7	7602.4	1422.07	913.733	1260.73
13C	740.327	11.414	70828.1	2	45285.8	68493.5	69436.5	49311.8	70828.1	56121.1	26986.5	13673.8	4415.47	1687.47	2118.8	2019.8
13C	740.328	8.548	11938.8	0.25	9276.8	11938.8	8002.47	5872.47	5434.8	7070.13	2394.47	3234.13	3485.8	4128.8	6665.13	7266.13
13C	740.328	12.547	8636.27	2	4390.93	7303.93	8124.93	5376.27	8636.27	6876.27	6388.93	4829.27	990.933	352.267	414.267	719.6
13C	740.328	10.965	161306	0.25	106859	161306	149739	111116	151560	141810	77031.1	36169.7	10369.7	5067.4	5975.4	4834.4
13C	740.328	11.239	44269.6	0.25	30215.9	44269.6	43424.3	31772.6	40697.3	37345.6	17808.3	7579.6	2178.6	1480.27	1427.27	1312.27
13C	740.331	9.117	15796.4	0.25	11059.7	15796.4	7935.73	9125.4	11133.4	13321.7	7211.4	8163.4	7190.4	7921.73	10122.4	13792.7
13C	742.344	10.376	50251.3	8	61.6444	196.289	82.6222	32.3111	402.6	3408.93	50251.3	44089.6	1011.27	10	25.6444	27.6444
13C	742.344	10.073	38004.4	12	56.2667	223.933	407.733	202.933	803.4	2693.73	28882.7	38004.4	2819.73	73.1333	45.4667	16.1333
13C	742.345	10.542	78093.1	8	10	10	10	83.1556	700.822	3941.07	78093.1	54001.7	1580.07	181.578	106.911	217.489
13C	758.338	9.667	122233	0.25	87687.9	122233	87964.9	54002.5	97325.2	84471.2	23891.9	8443.87	2092.87	880.2	1514.2	809.867
13C	758.338	9.798	218312	0.25	162784	218312	190900	143354	196915	169718	45690	7080.67	3142	560.667	1638.67	1376
13C	758.339	9.423	17172.5	0.25	13340.9	17172.5	14110.2	8961.2	14072.9	11597.2	3824.2	311.2	434.022	10	66.5111	10
13C	758.341	9.919	115023	1	20875.1	24007.7	21691.1	115023	25888.1	21484.7	17324.1	3923.07	1209.73	688.067	381.711	328.733
13C	813.268	8.434	4356.67	2	1742	2946	3958.67	1858.33	4356.67	2783.33	56.4444	91.4444	66.4444	44.5556	23.8889	19.7778
13C	813.347	9.142	1988.53	0	1988.53	1633.53	180.8	62.7333	10	10	10	10	10	10	10	10
13C	813.349	10.047	3426.73	0	3426.73	3306.4	584.4	642.067	10	10	10	10	10	10	10	10
13C	835.453	11.748	5360.93	4	38.0889	366.178	597.267	545.178	1572.93	5360.93	613.933	10	7.42222	10	23.0889	10
13C	851.448	10.777	2129.67	0.25	1896.67	2129.67	1952.33	1553.33	2028.67	1349	312.333	440.667	438.444	10	10	10
13C	946.435	11.072	5341.87	1	3163.87	4625.2	4112.2	5341.87	4767.87	3783.87	3834.2	2375.53	1304.2	482.533	294.689	410.867
13C	946.438	11.217	4598	0.25	4178	4598	4192.67	3806	3671.67	4522	4333.33	2862.67	1364.33	36.8889	607.222	319.444
