## Supplemental Table 2-10 for "Metabolomic Investigations Reveal Lignin Deconstruction by Human Gut Microbiota": DicksionBess_RSC-ChemicalBiology_TS10_F4B_13C_AUC.xlsx

### Sheet: READ_ME
Area under the Curve (AUC) analysis for per-13C features. AUCnet is AUC+fecal/+lignin - AUC-fecal/+lignin. AUC and p values were obtained with GraphPad Prism, V. 11.0.
Parameters for calculating AUC: baseline of y = 0, no ignored peaks, and the requirement that all peaks be above the baseline.
Multiple unpaired t-tests (parameters: assume a normal distribution of samples from populations with equal standard deviations and statistical discoveries were pursued according to a false discovery rate approach based on the two-stage step-up method of Benjamini, Krieger, and Yekutieli multiple-testing correction (false discovery rate Q=1%, n = 3; p-adjusted: *, <0.05; **, <0.01; ***, <0.001; **…

### Sheet: AUC_Results
13C mz	RT	AUC_-fecal/+lignin	AUC_+fecal/+lignin	AUC_Net	p-value	#stars	Up or Down	MetabolicProfile	FC (Max/Min Intensity)	AUC_+fecal/-lignin_1	AUC_+fecal/-lignin_2	AUC_+fecal/-lignin_3	AUC_-fecal/+lignin_1	AUC_-fecal/+lignin_2	AUC_-fecal/+lignin_3	AUC_+fecal/+lignin_1	AUC_+fecal/+lignin_2	AUC_+fecal/+lignin_3	Mean_AUC_+fecal_lignin	Mean_AUC_-fecal/+lignin	Mean_AUC_+fecal/+lignin
172.069	4.239	22062045	7563412	-14498633	0.002267	2	Down	Consumed	49.4286	1162	8967	2706	23275289	24759736	18151111	6557672	7500267	8632297	4278.33	2.2062e+07	7563412
174.086	2.953	83779	809612	725833	0.001536	2	Up	Produced	1454.43	1946	960	5162	77392	89149	84795	848971	630222	949643	2689.33	83778.7	809612
175.061	3.441	960935	620844	-340091	0.043389	1	Down	Consumed	85.154	13968	1059	1750	1060055	1092989	729761	598184	639350	625000	5592.33	960935	620845
176.1	2.531	2809	1773613	1770804	0.002266	2	Up	Produced	4365.76	1005	998.4	1002	960	6273	1193	1290600	1872221	2158019	1001.8	2808.67	1.77361e+06
176.101	2.952	10880	5906593	5895713	0.006557	2	Up	Produced	9080.49	6329	977.2	1687	24888	1882	5870	7465333	3696316	6558131	2997.73	10880	5.90659e+06
190.08	2.772	1571	7018830	7017259	0.004213	2	Up	Produced	9225.99	960	960	960	961.4	2792	960	4630810	8094522	8331159	960	1571.13	7.01883e+06
196.128	5.519	2491183	10329883	7838700	0.000128	3	Up	Transient	18.0845	960	1072	1246	2807439	2858366	1807745	9532599	10533793	10923258	1092.67	2.49118e+06	1.03299e+07
205.099	4.014	1233922	264091	-969831	0.002941	2	Down	Consumed	61.4959	960	960	960	1362166	1403508	936091	246843	257112	288317	960	1.23392e+06	264091
205.1	4.234	1233922	264091	-969831	1e-06	4	Down	Consumed	552.716	40049	9218	2005	108618	91626	76762	11202811	10408573	10695635	17090.7	92335.3	1.0769e+07
220.118	7.104	7826	167030228	167022402	0.000183	3	Up	Produced	200987	981.6	829.7	2937	16259	2074	5144	143608026	170547798	186934862	1582.77	7825.67	1.6703e+08
236.114	4.446	14983	12519104	12504121	0.000146	3	Up	Transient	3990.31	966.9	960	960	14070	14741	16137	14289853	11605767	11661692	962.3	14982.7	12519104
315.173	8.942	5491	15475045	15469554	0.003181	2	Up	Produced	48850.2	15165	1105	960	14171	1342	960	12143602	20234805	14046729	5743.33	5491	1.5475e+07
319.205	7.005	1237	3751719	3750482	0.007973	2	Up	Produced	177.753	40113	10519	15033	1791	960	960	2328301	3984803	4942052	21888.3	1237	3.75172e+06
328.242	11.976	2103955	20883919	18779964	0.003333	2	Up	NoChange	4.19689	23890	6047	21406	2223106	2446129	1642631	15508121	21290917	25852717	17114.3	2.10396e+06	2.08839e+07
346.123	9.176	1126552157	302888577	-823663580	0.000512	3	Down	NoChange	5.35113	31956	11015	4523	1184660762	1214053165	980942544	242394692	301167939	365103101	15831.3	1126552157	3.02889e+08
347.163	5.006	19477	1231709	1212232	0.000924	3	Up	Produced	5267.9	2532	1499	966.3	10173	39565	8692	960030	1404782	1330316	1665.77	19476.7	1.23171e+06
347.167	4.082	18158	4360962	4342804	0.003541	2	Up	Produced	1153.98	25800	9750	4438	19929	26069	8477	2971205	4840808	5270872	13329.3	18158.3	4.36096e+06
348.139	8.882	12369	1433794	1421425	2.5e-05	4	Up	Transient	1256.46	1112	1462	960	25307	6529	5272	1472150	1308852	1520379	1178	12369.3	1.43379e+06
348.203	8.08	483797	1505837	1022040	0.001305	2	Up	Transient	90.5743	960	960	960	554875	528427	368088	1643182	1281518	1592813	960	483797	1.50584e+06
349.308	9.917	225530	2435011	2209481	0.004012	2	Up	NoChange	7.26588	960	960	960	223183	261753	191655	1764605	2494833	3045595	960	225530	2435011
351.194	3.773	2176	5376345	5374169	0.036831	1	Up	Produced	20743.5	2485	4194	1232	986.8	960	4583	1970772	6432187	7726074	2637	2176.6	5.37634e+06
361.141	11.162	48545391	7577446	-40967945	0.001765	2	Down	Consumed	1439.17	8653	7346	1471	52481254	55487678	37667242	7536849	6853118	8342371	5823.33	4.85454e+07	7577446
377.201	7.036	759116	100393	-658723	0.001764	2	Down	Consumed	1056.39	6632	6350	1212	844788	841321	591237	60558	156838	83784	4731.33	759115	100393
377.201	8.802	13289	7248531	7235242	0.002297	2	Up	Transient	440.706	960	1096	1567	21506	10264	8098	5385973	7352713	9006907	1207.67	13289.3	7248531
381.232	6.346	16153	460635	444482	0.000731	3	Up	Transient	2712.72	4531	4078	1072	26866	20505	1088	553226	400893	427787	3227	16153	460635
391.179	7.219	882248	119979	-762269	0.002479	2	Down	Consumed	1657.35	960	961.9	1039	944484	1036986	665276	123298	95194	141445	986.967	882249	119979
391.179	8.117	15167836	921223	-14246613	0.001657	2	Down	Consumed	13897.4	960	3474	1144	16729408	17365668	11408433	966708	805736	991225	1859.33	1.51678e+07	921223
391.18	7.815	897645	313187	-584458	0.004334	2	Down	Consumed	6826.13	9277	3591	2805	973575	1010419	708942	293446	269267	376849	5224.33	897645	313187
391.18	8.31	73663597	4443146	-69220451	0.001094	2	Down	Consumed	452.943	3977	2083	1622	81284225	82480739	57225827	4691534	3985481	4652423	2560.67	73663597	4443146
393.194	5.833	23030	353764	330734	0.000101	3	Up	Transient	15.302	979.1	960	996.4	37488	16268	15335	323340	346241	391710	978.5	23030.3	353764
393.195	6.92	9208	203078	193870	9.9e-05	4	Up	Transient	1169.14	960	985.9	960	15330	1177	11116	196739	186729	225767	968.633	9207.67	203078
393.196	6.077	29278	2528877	2499599	4.8e-05	4	Up	Transient	161.981	20940	17554	5800	28551	39383	19899	2752821	2290387	2543423	14764.7	29277.7	2528877
393.196	7.229	19857	248047	228190	8.8e-05	4	Up	Transient	5223.19	1059	960	960	25265	23584	10722	253811	222411	267918	993	19857	248047
393.196	7.575	178450	3764229	3585779	0.000125	3	Up	Transient	35879.4	2732	1255	960	186089	219930	129330	4248552	3501803	3542331	1649	178450	3.76423e+06
395.211	8.062	7810	1046779	1038969	0.076799	0	Up	Transient	3476.01	4022	1861	3117	4493	12369	6569	813444	431624	1895270	3000	7810.33	1.04678e+06
395.211	6.61	1207	3310802	3309595	3e-06	4	Up	Transient	17793.9	960	1419	960	960	960	1700	3136693	3358646	3437067	1113	1206.67	3310802
395.211	7.579	2382	2225345	2222963	8.6e-05	4	Up	Transient	17647.4	2802	3330	5964	960	5151	1035	2498858	2115546	2061631	4032	2382	2225345
409.19	5.665	1756906	143230	-1613676	0.000774	3	Down	Consumed	2165.54	4890	1004	4859	1812654	2027680	1430383	136643	121558	171490	3584.33	1.75691e+06	143230
409.191	6.964	27110	289815	262705	4.3e-05	4	Up	Transient	1270.36	3189	1047	1068	15678	41388	24265	269807	290552	309084	1768	27110.3	289814
409.191	4.996	2335104	115327	-2219777	0.001075	2	Down	Consumed	2041.4	3162	1225	1116	2547856	2644782	1812673	111847	109162	124971	1834.33	2.3351e+06	115327
422.193	8.297	6905068	461681	-6443387	0.002117	2	Down	Consumed	697.734	969.3	2127	2639	7695595	7932502	5087106	494507	408230	482306	1911.77	6.90507e+06	461681
423.17	8.45	23197612	7583264	-15614348	0.00407	2	Down	Consumed	429.344	1115	960	1014	24338903	26773203	18480731	6343970	6967458	9438363	1029.67	2.31976e+07	7.58326e+06
424.21	5.966	7531	256557	249026	0.000199	3	Up	Transient	30.8312	10308	10331	2368	1277	16971	4345	253534	226191	289946	7669	7531	256557
426.226	6.114	846609	48398	-798211	0.000866	3	Down	Consumed	1411.75	960	960	960	925472	945634	668722	40337	47044	57812	960	846609	48397.7
426.226	6.521	699954	420144	-279810	0.056363	0	Down	NoChange	9.43745	5733	4852	2792	795285	809337	495240	375199	428868	456365	4459	699954	420144
503.205	8.968	3064668	1798817	-1265851	0.055549	0	Down	NoChange	1.97494	1036	997.9	1181	3302870	3477720	2413415	1264806	1701867	2429777	1071.63	3.06467e+06	1.79882e+06
505.22	11.7	4339	19780216	19775877	0.015076	1	Up	Transient	82306.6	1906	2305	1103	5744	1003	6269	11874581	18880726	28585339	1771.33	4338.67	1.97802e+07
519.202	10.681	396974	9013743	8616769	0.010023	1	Up	Transient	1253.06	3121	3892	1331	377732	407351	405839	5937052	8702186	12401989	2781.33	396974	9.01374e+06
521.216	10.088	140208814	20063399	-120145415	0.000199	3	Down	Consumed	55.9011	960	959.1	960	147267149	151229505	122129789	18641114	18541328	23007754	959.7	1.40209e+08	2.00634e+07
521.216	9.793	83673446	4735857	-78937589	0.000419	3	Down	Consumed	82.2619	960	7720	3739	89181459	92658096	69180784	4850210	4243866	5113496	4139.67	8.36734e+07	4.73586e+06
534.22	9.165	35900292	21234346	-14665946	0.037525	1	Down	NoChange	3.24302	3205	3873	2346	38559856	39337039	29803981	15910307	19484481	28308250	3141.33	35900292	21234346
536.234	11.87	294920	35259242	34964322	0.000251	3	Up	Transient	1419.86	960	4768	1332	308549	335796	240416	40143663	30300863	35333201	2353.33	294920	3.52592e+07
550.214	10.973	53818525	3026949	-50791576	0.00054	3	Down	Consumed	115.34	7644	11932	3987	58110023	59532110	43813441	3500091	2507631	3073124	7854.33	5.38185e+07	3.02695e+06
552.23	10.289	711388474	46902939	-664485535	6.5e-05	4	Down	Consumed	63.4884	2554	1762	1326	745399771	753938692	634826960	47201749	42364486	51142580	1880.67	7.11388e+08	4.69029e+07
552.23	9.961	610614041	33542967	-577071074	5.7e-05	4	Down	Consumed	79.297	1531	1176	1337	633928812	650606460	547306851	32749773	30691461	37187667	1348	610614041	33542967
552.231	8.945	4788990	618383	-4170607	0.001048	2	Down	Consumed	19.096	12619	5809	7328	5148794	5397966	3820209	635437	570325	649388	8585.33	4.78899e+06	618383
563.282	12.086	3363663	97002	-3266661	0.001055	2	Down	Consumed	43.4016	16039	8964	2017	3790076	3703674	2597239	51842	112671	126494	9006.67	3363663	97002.3
565.239	11.698	34777	4710716	4675939	0.026216	1	Up	Transient	1305.24	960	1190	987	28887	46406	29038	2549430	4366908	7215810	1045.67	34777	4710716
567.221	9.793	5590340	325282	-5265058	0.00137	2	Down	Consumed	112.005	1175	960	1069	5928749	6532282	4309989	300759	293650	381437	1068	5590340	325282
567.222	10.681	258736	7053198	6794462	0.003765	2	Up	Transient	505.752	156364	90255	13340	274589	380875	120744	5175592	6932739	9051262	86653	258736	7.0532e+06
567.222	10.088	7751868	1272690	-6479178	0.001783	2	Down	Transient	56.014	1439	1564	1025	8394186	8836886	6024532	1213954	1187523	1416593	1342.67	7751868	1272690
581.236	10.091	22036313	3156643	-18879670	0.000886	3	Down	Consumed	56.3135	1143	960	960	23484813	24718366	17905758	2981102	2659301	3829526	1021	2.20363e+07	3156643
581.236	9.794	18257102	1197743	-17059359	0.000935	3	Down	Consumed	42.8521	16248	10723	12544	19680438	20677174	14413693	1149848	1021785	1421595	13171.7	1.82571e+07	1.19774e+06
584.285	8.495	562505	35330	-527175	0.000578	3	Down	Consumed	266.462	10317	6851	9041	588033	638813	460670	28980	36845	40167	8736.33	562505	35330.7
596.247	11.889	17674814	1314080	-16360734	0.002557	2	Down	Transient	353.581	3821	3960	976.7	19675702	20512280	12836460	1466573	1028135	1447533	2919.23	17674814	1.31408e+06
597.232	9.965	5370900	284542	-5086358	0.000224	3	Down	Consumed	170.2	2755	1605	969.9	5775409	5769764	4567527	301975	258275	293376	1776.63	5370900	284542
597.287	8.711	2446081	80119	-2365962	0.001977	2	Down	Consumed	1485.82	983.4	6179	950.7	2519223	2975321	1843700	96046	73768	70544	2704.37	2.44608e+06	80119.3
597.288	8.869	2323068	71576	-2251492	0.001343	2	Down	Consumed	523.648	960	1395	960	2462894	2727191	1779119	77294	72349	65086	1105	2323068	71576.3
597.288	8.521	1145461	41874	-1103587	0.00048	3	Down	Consumed	726.707	884.6	959.6	965.9	1158540	1321964	955879	48216	34036	43371	936.7	1145461	41874.3
598.234	10.289	11345606	622146	-10723460	0.000163	3	Down	Consumed	93.3603	1544	1020	6089	12007253	12238475	9791091	622921	547471	696047	2884.33	1.13456e+07	622146
598.235	9.966	12905868	615040	-12290828	0.00018	3	Down	Consumed	84.2922	4624	1796	3292	13756977	13885446	11075180	634663	509215	701242	3237.33	1.29059e+07	615040
612.252	10.29	19474625	1328175	-18146450	0.000259	3	Down	Consumed	54.4525	9812	2949	4759	20622359	21276076	16525441	1349673	1211643	1423209	5840	1.94746e+07	1328175
612.252	9.964	25889786	1296128	-24593658	0.000259	3	Down	Consumed	81.7767	1080	960	960	27266444	28476810	21926104	1260272	1134192	1493920	1000	25889786	1296128
614.321	8.657	479436	43043	-436393	0.001043	2	Down	Consumed	598.987	1030	13472	5149	494989	559130	384189	50530	41338	37262	6550.33	479436	43043.3
614.323	9.329	1302122	204735	-1097387	0.000235	3	Down	Consumed	53.4167	5232	5307	3553	1353226	1421227	1131913	219116	204971	190117	4697.33	1302122	204735
614.326	9.708	853573	40135	-813438	0.000655	3	Down	Consumed	849.547	1995	960	960	917847	956296	686577	32687	31256	56462	1305	853573	40135
616.339	8.678	113738	51651	-62087	0.045857	1	Down	Transient	464.08	966.6	4780	1370	132210	137348	71655	61515	48833	44604	2372.2	113738	51650.7
619.191	10.677	40685	1253352	1212667	0.025798	1	Up	Transient	1805.49	1093	2585	1636	26906	65467	29682	767955	1058823	1933277	1771.33	40685	1.25335e+06
628.301	9.382	2458894	101012	-2357882	0.000412	3	Down	Consumed	727.061	9957	1595	8512	2519850	2801570	2055261	98857	98480	105699	6688	2.45889e+06	101012
628.301	9.76	1335572	53407	-1282165	0.000429	3	Down	Consumed	94.9475	960	960	960	1655043	1733971	1279339	50804	44153	60575	960	1.55612e+06	51844
628.303	9.57	714073	46793	-667280	0.000632	3	Down	Consumed	124.533	5578	3644	2924	767345	796978	577895	38358	54219	47801	4048.67	714073	46792.7
628.304	9.229	802970	45890	-757080	0.000126	3	Down	Consumed	372.993	1013	3613	3428	861459	846825	700627	46425	35371	55873	2684.67	802970	45889.7
650.202	9.966	11303354	533992	-10769362	0.000299	3	Down	Consumed	112.232	1335	960	960	12063111	12363308	9483643	514484	460566	626926	1085	11303354	533992
650.203	10.29	9553279	633251	-8920028	0.000196	3	Down	Consumed	67.1153	3509	1254	1325	10334889	10124300	8200648	625891	541436	732426	2029.33	9553279	633251
671.282	6.772	152059	145871	-6188	0.806553	0	Down	Transient	680.834	1826	5028	1271	141758	196161	118257	152372	135564	149678	2708.33	152059	145871
709.315	10.678	2409967	521756	-1888211	0.000359	3	Down	NoChange	9.66991	149261	112130	11682	2568705	2578942	2082253	448673	539202	577391	91024.3	2.40997e+06	521755
715.299	8.653	316974	25231	-291743	0.000992	3	Down	Consumed	104.837	5165	4059	1674	326436	368537	255949	41110	15098	19486	3632.67	316974	25231.3
715.301	8.116	252187	329187	77000	0.046685	1	Up	Transient	418.051	7534	6788	3682	276766	256147	223647	327563	291526	368472	6001.33	252187	329187
715.301	7.973	353555	413143	59588	0.272454	0	Up	Transient	748.16	1441	1049	967.6	397505	376340	286822	404382	362034	473014	1152.53	353556	413143
725.305	7.501	3621	473043	469422	0.025048	1	Up	Transient	2305.36	960	1030	971	6469	3435	960	259585	438379	721164	987	3621.33	473043
725.307	7.785	2028	1305993	1303965	0.027122	1	Up	Transient	6453.17	2712	1715	960	1048	4040	996.2	745013	1135228	2037739	1795.67	2028.07	1.30599e+06
727.326	9.692	3688743	419273	-3269470	0.000661	3	Down	Consumed	16.2893	958.4	2650	960	4022792	4035378	3008057	404099	392687	461033	1522.8	3.68874e+06	419273
740.327	11.414	20687155	772815	-19914340	0.000426	3	Down	Consumed	41.9731	8876	4271	5711	22525655	22554872	16980938	811249	676500	830696	6286	20687155	772815
740.328	8.548	2206066	485356	-1720710	0.002726	2	Down	NoChange	4.986	2969	5896	3968	2309969	2551930	1756300	307278	457884	690904	4277.67	2.20607e+06	485355
740.328	12.547	2882534	152096	-2730438	0.00013	3	Down	Consumed	24.5163	2151	7032	6526	3048354	3090548	2508701	154012	134081	168194	5236.33	2.88253e+06	152096
740.328	10.965	38522216	1953121	-36569095	0.000545	3	Down	Consumed	33.3662	1043	1371	998.4	42039032	42252818	31274797	2065136	1620914	2173314	1137.47	3.85222e+07	1.95312e+06
740.328	11.239	13978099	484653	-13493446	0.000903	3	Down	Consumed	33.7352	960	1176	960	15026560	15934762	10972976	478638	402025	573297	1032	1.39781e+07	484653
740.331	9.117	2797136	893969	-1903167	0.00173	2	Down	NoChange	2.19687	960	960	1533	2947444	3023272	2420693	638073	825242	1218592	1151	2.79714e+06	893969
742.344	10.376	57487	584055	526568	0.00546	2	Up	Transient	5025.13	960	1319	960	89670	36394	46396	773882	495979	482303	1079.67	57486.7	584055
742.344	10.073	37488	483016	445528	0.000621	3	Up	Transient	2355.64	9908	6891	7016	40418	59300	12746	560704	478722	409622	7938.33	37488	483016
742.345	10.542	7776	795305	787529	0.006516	2	Up	Transient	7809.31	960	960	960	10060	9654	3613	1093763	601483	690669	960	7775.67	795305
758.338	9.667	29080402	782383	-28298019	0.000174	3	Down	Consumed	150.93	1001	3377	1059	29728928	32342218	25170060	860483	688486	798181	1812.33	29080402	782383
758.338	9.798	55323887	1423814	-53900073	0.000168	3	Down	Consumed	389.38	972.6	1600	960	57819302	60579195	47573164	1590947	1246743	1433753	1177.53	55323887	1.42381e+06
758.339	9.423	4656448	101429	-4555019	0.000355	3	Down	Consumed	1717.25	2359	2031	960	4803857	5271930	3893558	103857	85418	115012	1783.33	4.65645e+06	101429
758.341	9.919	5112455	358374	-4754081	0.000185	3	Down	Consumed	349.897	982.8	2282	989.3	5137830	5717403	4482133	315837	365785	393502	1418.03	5.11246e+06	358375
813.268	8.434	18322	22751	4429	0.255737	0	Up	Transient	220.281	3743	3618	2442	22925	18006	14036	23760	18653	25840	3267.67	18322.3	22751
813.347	9.142	623577	1717	-621860	1.5e-05	4	Down	Consumed	198.853	960	960	960	622775	666957	580999	1583	1567	2000	960	623577	1716.67
813.349	10.047	793666	2901	-790765	0.000244	3	Down	Consumed	342.673	960	959.2	960	752074	918956	709968	2749	2716	3238	959.733	793666	2901
835.453	11.748	936.7	22755	21818.3	0.003394	2	Up	Transient	722.281	960	960	960	960	890.1	960	29290	17288	21687	960	936.7	22755
851.448	10.777	454689	23023	-431666	0.000245	3	Down	Consumed	212.967	960	956	1045	478367	499150	386551	17687	19336	32047	987	454689	23023.3
946.435	11.072	1987463	107004	-1880459	0.000219	3	Down	Consumed	18.1271	3714	959.6	960	2040040	2209605	1712743	109114	65425	146473	1877.87	1.98746e+06	107004
946.438	11.217	2255297	109257	-2146040	0.000271	3	Down	Consumed	124.645	960	960	960	2466942	2392570	1906378	117611	58202	151957	960	2.2553e+06	109257
